# Causal feature selection using a knowledge graph combining structured knowledge from the biomedical literature and ontologies: a use case studying depression as a risk factor for Alzheimer’s disease

**DOI:** 10.1101/2022.07.18.500549

**Authors:** Scott A. Malec, Sanya B. Taneja, Steven M. Albert, C. Elizabeth Shaaban, Helmet T. Karim, Arthur S. Levine, Paul Munro, Tiffany J. Callahan, Richard D. Boyce

**Affiliations:** Department of Biomedical Informatics, School of Medicine, University of Pittsburgh, Pittsburgh, PA USA; Intelligent Systems Program, University of Pittsburgh, Pittsburgh, PA USA; Department of Behavioral and Community Health Sciences, School of Public Health, University of Pittsburgh, Pittsburgh, PA USA; Department of Epidemiology, School of Public Health, University of Pittsburgh, Pittsburgh, PA USA; Department of Psychiatry, University of Pittsburgh, Pittsburgh, PA USA; Department of Bioengineering, University of Pittsburgh, Pittsburgh, PA USA; Department of Neurobiology, School of Medicine, University of Pittsburgh, Pittsburgh, PA USA; The Brain Institute, School of Medicine, University of Pittsburgh, Pittsburgh, PA USA; School of Computing and Information, University of Pittsburgh, Pittsburgh, PA USA; Department of Biomedical informatics, Columbia University, New York, NY USA

**Keywords:** knowledge representation, management, or engineering, knowledge graphs, causal modeling, feature selection, Alzheimer’s disease, depression

## Abstract

**Background:** Causal feature selection is essential for estimating effects from observational data. Identifying confounders is a crucial step in this process. Traditionally, researchers employ content-matter expertise and literature review to identify confounders. Uncontrolled confounding from unidentified confounders threatens validity, conditioning on intermediate variables (mediators) weakens estimates, and conditioning on common effects (colliders) induces bias. Additionally, without special treatment, erroneous conditioning on variables combining roles introduces bias. However, the vast literature is growing exponentially, making it infeasible to assimilate this knowledge. To address these challenges, we introduce a novel knowledge graph (KG) application enabling causal feature selection by combining computable literature-derived knowledge with biomedical ontologies. We present a use case of our approach specifying a causal model for estimating the total causal effect of depression on the risk of developing Alzheimer’s disease (AD) from observational data.

**Methods:** We extracted computable knowledge from a literature corpus using three machine reading systems and inferred missing knowledge using logical closure operations. Using a KG framework, we mapped the output to target terminologies and combined it with ontology-grounded resources. We translated epidemiological definitions of confounder, collider, and mediator into queries for searching the KG and summarized the roles played by the identified variables. We compared the results with output from a complementary method and published observational studies and examined a selection of confounding and combined role variables in-depth.

**Results:** Our search identified 128 confounders, including 58 phenotypes, 47 drugs, 35 genes, 23 collider, and 16 mediator phenotypes. However, only 31 of the 58 confounder phenotypes were found to behave exclusively as confounders, while the remaining 27 phenotypes played other roles. Obstructive sleep apnea emerged as a potential novel confounder for depression and AD. Anemia exemplified a variable playing combined roles.

**Conclusion:** Our findings suggest combining machine reading and KG could augment human expertise for causal feature selection. However, the complexity of causal feature selection for depression with AD highlights the need for standardized field-specific databases of causal variables. Further work is needed to optimize KG search and transform the output for human consumption.

**Highlights:**

- Knowledge of causal variables and their roles is essential for causal inference.
- We show how to search a knowledge graph (KG) for causal variables and their roles.
- The KG combines literature-derived knowledge with ontology-grounded knowledge.
- We design queries to search the KG for confounder, collider, and mediator roles.
- KG search reveals variables in these roles for depression and Alzheimer’s disease.

**Graphical abstract:** 

**Statement of Significance:** *Problem:* Extensive knowledge is required to identify confounders for estimating total effects in observational settings. The literature is too vast for humans to process. Bias may remain from not adjusting on unknown confounders or erroneously adjusting on a collider or mediator.

*What is already known:* Structured literature-derived knowledge is often useful but is noisy.

*What this papers adds:* We present a biomedical knowledge graph linking literature-derived and ontology-ground knowledge of biochemical processes with definitions of clinical disease. We search the KG to distill a model for estimating the (total) effect of depression on Alzheimer’s disease from observational data.
