## Supplementary material for "Causal feature selection using a knowledge graph combining structured knowledge from the biomedical literature and ontologies: a use case studying depression as a risk factor for Alzheimer’s disease": File III. AdjustmentSetDepression2AD.xlsx. Worksheet S1. Conditions. Worksheet S2. Substances. Worksheet S3. GenesEnzymes.

### Sheet: Conditions
Name	Confounder	Mediator	Collider	AdjustmentSet (ConfounderOnly)	MediatorOnly	ColliderOnly	Confounder/Mediators	Confounder/Colliders	Mediator/Colliders	Chimeras (all three)	HELMET	BETH	STEVE				ConfoundersOnly
Amyloidosis	1	0	0	1	0	0	0	0	0	0	1	1		2
Amyotrophic_Lateral_Sclerosis	1	1	0	0	0	0	1	0	0	0			1	1
Anemia	0	1	0	0	1	0	0	0	0	0		1		1
Apraxias	0	0	1	0	0	1	0	0	0	0			1	1
Atherosclerosis	1	1	1	0	0	0	0	0	0	1	1	1		2
Atrial Fibrilation	1	0	0	1	0	0	0	0	0	0				0
Brain hemorrhage	1	1	1	0	0	0	0	0	0	1				0
Cerebral_Amyloid_Angiopathy	1	1	1	0	0	0	0	0	0	1	1			1
Cerebral_atrophy	1	0	0	1	0	0	0	0	0	0	1		0	1	1		1
Cerebrovascular_accident	1	1	1	0	0	0	0	0	0	1	1		0	1	1
Chronic_infectious_disease	1	0	0	1	0	0	0	0	0	0		1	0	1
Chronic_Obstructive_Airway_Disease	1	0	0	1	0	0	0	0	0	0				0
Congestive heart failure	0	1	1	0	0	0	0	0	1	0		1	0	1
Deglutition Disorders	0	1	1	0	0	0	0	0	1	0				0
Diabetes_Mellitus	1	1	1	0	0	0	0	0	0	1	1		0	1	1
Diabetes_Mellitus,_Non-insulin-Dependent	1	1	1	0	0	0	0	0	0	1	1			1
Encephalitis	0	0	1	0	0	1	0	0	0	0				0
Encephalopathies	1	0	0	1	0	0	0	0	0	0				0
Falls	0	0	1	0	0	1	0	0	0	0	1	1	0.5	2.5	1
Frontotemporal_dementia	0	0	1	0	0	1	0	0	0	0	1	1	0.5	2.5	1
Hypercholeresterolemia	1	0	0	1	0	0	0	0	0	0				0
Hyperglycemia	1	0	0	1	0	0	0	0	0	0			0.5	0.5
Hyperinsulinism	1	0	0	1	0	0	0	0	0	0				0
Hypertensive_disease	1	0	0	1	0	0	0	0	0	0	1			1
Hypoglycemia	1	0	0	1	0	0	0	0	0	0		1		1
Hypotension	1	0	0	1	0	0	0	0	0	0	1			1
Hypotension,_orthostatic	1	0	0	1	0	0	0	0	0	0				0
Increase in blood pressure	1	0	0	1	0	0	0	0	0	0	1			1
INFECTION RECURRENT	1	0	0	1	0	0	0	0	0	0		1		1
Immune_response	0	0	1	0	0	1	0	0	0	0		1		1
Inflammatory_response	1	0	0	1	0	0	0	0	0	0	1	1		2
Insulin_Resistance	1	1	1	0	0	0	0	0	0	1	1	1		2
Ischemic_stroke	1	1	1	0	0	0	0	0	0	1			0.5	0.5
Leukoencephalopathy	1	0	0	1	0	0	0	0	0	0				0
Low tension glaucoma	1	0	0	1	0	0	0	0	0	0				0
Malnutrition	1	1	1	0	0	0	0	0	0	1			0.5	0.5
Migraine_Disorders	1	0	0	1	0	0	0	0	0	0				0
Myocardial infarction	1	0	0	1	0	0	0	0	0	0		1	0	1
Nerve_Degeneration	1	0	0	1	0	0	0	0	0	0				0
Neurofibrillary_degeneration_(morphologic_abnormality)	0	0	1	0	0	1	0	0	0	0			0.5	0.5
Non-alcoholic_Fatty_Liver_Disease	1	0	0	1	0	0	0	0	0	0				0
Obesity	1	0	0	1	0	0	0	0	0	0	1		0.5	1.5	1		1
Osteoporosis	1	1	1	0	0	0	0	0	0	1				0
Overweight	1	0	0	1	0	0	0	0	0	0	1		0.5	1.5	1		1
Parkinsonian_Disorders	1	1	1	0	0	0	0	0	0	1	1		0.5	1.5	1
Periodontal_Diseases	1	0	0	1	0	0	0	0	0	0				0
Pneumonia	0	0	1	0	0	1	0	0	0	0				0
Psychotic_Disorders	0	0	1	0	0	1	0	0	0	0	1		0.5	1.5	1
Rickets	1	0	0	1	0	0	0	0	0	0				0
Senile_Plaques	0	0	1	0	0	1	0	0	0	0				0
Sleep_Apnea_Syndrome	1	0	0	1	0	0	0	0	0	0	1			1
Sleep_Apnea,_Obstructive	1	0	0	1	0	0	0	0	0	0	1			1
Subarachnoid Hemorrhage	1	0	0	1	0	0	0	0	0	0		1	0.5	1.5
Tauopathies	0	1	1	0	0	0	0	0	1	0	1		0.5	1.5	1
Unconscious State	1	0	0	1	0	0	0	0	0	0		1		1
Vitamin D Deficiency	1	0	0	1	0	0	0	0	0	0	1			1
	43	16	23	31	1	9	1	0	3	11					10
				31	1	10	0	0		11
GENERIC VARIABLES
Homeostasis	0	0	1	0	0	1	0	0	0	0
Dementia	0	1	1	0	0	0	0	0	0	0	1
Pathogenesis	1	1	1	0	0	0	0	0	1	0

### Sheet: Substances
Name	Confounder	Mediator	Collider	AdjustmentSet	Confounder/Mediators
Anthocyanins	1	0	0	1	0
Anti-Anxiety Agents	1	0	0	1	0
Antioxidants	1	0	0	1	0
Antipsychotic_Agents	1	0	0	1	0
Ascorbic_Acid	1	0	0	1	0
BUTYROLACTONE	1	0	0	1	0
Caffeine	1	0	0	1	0
Ceramides	1	0	0	1	0
Cholesterol	1	0	0	1	0
Copper	1	0	0	1	0
Diuretics	1	0	0	1	0
Docosahexaenoic_Acids	1	0	0	1	0
Estradiol	1	0	0	1	0
Estrogens	1	0	0	1	0
Ethanol	1	0	0	1	0
Folic_Acid	1	0	0	1	0
Glucocorticoids	1	0	0	1	0
Glucose	1	0	0	1	0
Glycocorticoids	1	0	0	1	0
Hydrocortisone	1	0	0	1	0
Hydroxide_ion	1	0	0	1	0
Hydroxymethylglytaryl-CoA_Reductase_Inhibitors	1	0	0	1	0
Ketones	1	0	0	1	0
Lipids	1	0	0	1	0
Low-Density_Lipoproteins	1	0	0	1	0
Magnesium	1	0	0	1	0
Melatonin	1	0	0	1	0
Metformin	1	0	0	1	0
Neopterin	1	0	0	1	0
Nicotine	1	0	0	1	0
Pharmaceutical_Preparations	1	0	0	1	0
polyphenols	1	0	0	1	0
Polyunsaturated_Fatty_Acids	1	0	0	1	0
Progesterone	1	0	0	1	#REF!
Ramipril	1	0	0	1	0
resveratrol	1	0	0	1	0
Saturated_fat	1	0	0	1	0
Scopolamine	1	0	0	1	0
Selenium	1	0	0	1	0
Simvastatin	1	0	0	1	0
Sphingomyelins	1	0	0	1	0
Steroids	1	0	0	1	0
Testosterone	1	0	0	1	0
Tryglycerides	1	0	0	1	0
Vitamin_E	1	0	0	1	0
	45	0	0	45	#REF!

### Sheet: GenesEnzymes
Name	Confounder	Mediator	Collider	AdjustmentSet	Confounder/Mediators
A2M gene|A2M	1	0	0	1	0
Adiponectin	1	0	0	1	0
Alanine	1	0	0	1	0
Amino_acids,_Branched-Chain	1	0	0	1	0
Angiotensin-Coverting Enzyme Inhibitors	1	0	0	1	0
apolipoprotein C-III	1	0	0	1	0
Apolipoprotein_E	1	0	0	1	0
Apolipoproteins	1	0	0	1	0
APP_protein,_human	1	0	0	1	0
Arachidonic_Acid	1	0	0	1	0
Aromatase	1	0	0	1	#REF!
BIN1_gene	1	0	0	1	0
Butyrylcholinesterase	1	0	0	1	0
CATHEPSIN_D	1	0	0	1	0
CD33 gene|CD33	1	0	0	1	0
Clusterin	1	0	0	1	0
Connexins	1	0	0	1	0
CS gene|CS	1	0	0	1	0
Epitopes	1	0	0	1	0
FRAP1_protein,_human	1	0	0	1	0
FRMD4A_gene	1	0	0	1	0
homocysteine	1	0	0	1	0
Interleukin-1_beta	1	0	0	1	0
Interleukin-10	1	0	0	1	0
interleukin-6	1	0	0	1	0
LARGE gene	1	0	0	1	0
leptin	1	0	0	1	0
Lipoproteins	1	0	0	1	0
Matrix metalioproteinase-3	1	0	0	1	0
P-Glycoprotein|ABCB1	1	0	0	1	0
Presenilin-1	1	0	0	1	0
Preslbumin	1	0	0	1	0
Valine	1	0	0	1	0
VEGF protein, human|VEGFA	1	0	0	1	0
	34				0
					0
					0
					0
					0
					0
					0
					0
					0
					0
					0
					0
					#REF!

### Sheet: SIGN-UP_SHEET
Name	HELMET	BETH		STEVE
Amyloidosis	1	1	1		2
Amyotrophic_Lateral_Sclerosis		1		1	1
Anemia		1	1		1
Apraxias		1		1	1
Atherosclerosis	1	1	1		2
Atrial Fibrilation		1			0
Brain hemorrhage		1			0
Cerebral_Amyloid_Angiopathy	1	1			1
Cerebral_atrophy	1	1		1	2	1
Cerebrovascular_accident	1	1		1	2	1
Chronic_infectious_disease		1	1	1	2
Chronic_Obstructive_Airway_Disease		1			0
Congestive heart failure		1	1	1	2
Deglutition Disorders					0
Diabetes_Mellitus	1	1		1	2	1
Diabetes_Mellitus,_Non-insulin-Dependent	1	1			1
Encephalitis		1			0
Encephalopathies		1			0
Falls	1	1	1	1	3	1
Frontotemporal_dementia	1	1	1	1	3	1
Hypercholeresterolemia		1			0
Hyperglycemia		1		1	1
Hyperinsulinism		1			0
Hypertensive_disease	1	1			1
Hypoglycemia		1	1		1
Hypotension	1	1			1
Hypotension,_orthostatic		1			0
Increase in blood pressure	1	1			1
INFECTION RECURRENT		1	1		1
Immune_response		1	1		1
Inflammatory_response	1	1	1		2
Insulin_Resistance	1	1	1		2
Ischemic_stroke		1		1	1
Leukoencephalopathy		1			0
Low tension glaucoma					0
Malnutrition		1		1	1
Migraine_Disorders		1			0
Myocardial infarction		1	1	1	2
Nerve_Degeneration		1			0
Neurofibrillary_degeneration_(morphologic_abnormality)		1		1	1
Non-alcoholic_Fatty_Liver_Disease					0
Obesity	1	1		1	2	1
Osteoporosis		1			0
Overweight	1	1		1	2	1
Parkinsonian_Disorders	1	1		1	2	1
Periodontal_Diseases		1			0
Pneumonia		1			0
Psychotic_Disorders	1	1		1	2	1
Rickets					0
Senile_Plaques		1			0
Sleep_Apnea_Syndrome	1	1			1
Sleep_Apnea,_Obstructive	1	1			1
Subarachnoid Hemorrhage		1	1	1	2
Tauopathies	1	1		1	2	1
Unconscious State		1	1		1
Vitamin D Deficiency	1	1			1
						10
GENERIC VARIABLES
Homeostasis
Dementia	1			1
Pathogenesis

### Sheet: Sheet5
Timetable for results completion
	modeling AD	2 weeks (?)
	small study	2 months
	big study	?
Timetable for paper submission and venue (paper and poster)
	poster:	The deadline to upload your materials will be Wednesday, March 17, 2021
	paper:	3 weeks (?)
Spreadsheet with variables fulfilling the standard epidemiological definitions for various causal roles linking dementia and Alzheimer's.
