## Supplementary material for "Causal feature selection using a knowledge graph combining structured knowledge from the biomedical literature and ontologies: a use case studying depression as a risk factor for Alzheimer’s disease": File IV. predicatePropertyAnalysis.xlsx. This file contains our analysis of the logical properties of symmetry and transitivity for the predicates

### Sheet: SemRepPredicates
Bold+italic = symmetric closure
Bold = transitive closure
predicate	RO entity id	RO entity label	functional	inverse_functional	transitive_1	transitive_2	symmetric	asymmetric	reflexive	expected_domain	expected_range	inverse_of	predicate_category	inverse_of-ENG	Notes
ADMINISTERED_TO	NA	NA	N	N	N	N	N	Y	N	phsu, gaap, etc.	humn, etc.	ADMINISTERED_TO-INV	clinical	administered_by
AFFECTS	RO_0002211	regulates	N	N	N	Y	N	Y	N			AFFECTS-INV	causal	affected_by
ASSOCIATED_WITH	RO_0002610	correlated with	N	N	N	N	Y	N	N			self-inverse	associational
AUGMENTS	augments	augments	N	N	N	Y	N	Y	N			AUGMENTS-INV	interactional	augmented_by	disrupts?
CAUSES	RO_0002501	causal relation between processes	N	N	N	Y	N	Y	N			CAUSES-INV	causal	caused_by, effect_of
COEXISTS_WITH	RO_0002490	existance overlaps	N	N	N	N	Y	N	N			self-inverse	associational
COMPLICATES	complicates	complicates	N	N	N	N	N	Y	N			COMPLICATES-INV	interactional	complicated_by
CONVERTS_TO	NA	NA	N	N	N	N	N	Y	N			CONVERTS_TO-INV	interactional	??? Converted_from
DIAGNOSES	NA	NA	N	N	N	N	N	Y	N			DIAGNOSES-INV	clinical	symptom_of
DISRUPTS	disrupts	disrupts	N	N	N	Y	N	Y	N			DISRUPTS-INV	causal	?? augmented_by	augments?
INHIBITS	RO_0002212	negatively regulates	N	N	N	Y	N	Y	N			STIMULATES, INHIBITS-INV	causal	inhibited_by
INTERACTS_WITH	RO_0002434	interacts with	N	N	N	N	Y	N	N			self-inverse	interactional		effect modifier?
ISA	NA	NA	N	N	N	N	N	Y	Y			ISA-INV	ontological
LOCATION_OF	NA	NA	N	N	Y	Y	N	Y	N			LOCATION_OF-INV	ontological
MANIFESTATION_OF	NA	NA	N	N	Y	Y	N	Y	N			MANIFESTATION_OF-INV	ontological
MEASUREMENT_OF	NA	NA	N	N	Y	Y	N	Y	N			MEASUREMENT_OF-INV	clinical
MEASURES	NA	NA	N	N	N	N	N	Y	N			MEASURES-INV	ontological
METHOD_OF	NA	NA	N	N	Y	Y	N	Y	N			METHOD_OF-INV	ontological
OCCURS_IN	NA	NA	N	N	Y	Y	N	Y	N			OCCURS_IN-INV	ontological
PART_OF	BFO_0000050	part of	N	N	Y	Y	N	Y	N			PART_OF-INV	ontological
PRECEDES	BFO_0000063	precedes	N	N	N	N	N	Y	N			PRECEDES-INV	causal
PREDISPOSES	RO_0003302	causes or contributes to condition	N	N	N	Y	N	Y	N			PREDISPOSES-INV	causal		risk factors?
PREVENTS	RO_0002599	capable of inhibiting or preventing pathological process	N	N	N	Y	N	Y	N			PREVENTS-INV	causal		preventive causation
PROCESS_OF	NA	NA	N	N	Y	Y	N	Y	N			PROCESS_OF-INV	ontological
PRODUCES	NA	NA	N	N	N	Y	N	Y	N			PRODUCES-INV	causal
STIMULATES	RO_0002213	positively regulates	N	N	N	Y	N	Y	N			STIMULATES-INV	causal
TREATS	RO_0002606	is substance that treats	N	N	N	Y	N	Y	N			TREATS-INV	causal,clinical
USES	NA	NA	N	N	N	N	N	Y	N			USES-INV	ontological
compared_with	NA	NA	N	N	N	N	Y	N	N				comparative
higher_than	NA	NA	N	N	N	N	N	Y	N			lower_than, higher_than-INV	ontological	lower-than
lower_than	NA	NA	N	N	N	N	N	Y	N			higher_than, lower_than-INV	ontological
same_as	NA	NA	N	N	N	N	Y	N	Y			same_as-INV	ontological
functional =			subject uniquely defines object
inverse functional =			object uniquely defines subject (database key)
transitive =			P(x,y), P(y,z), then P(x,z)		def1 = more restrictive	def2 = less restrictive				causation is not not transitive, except when it is
symmetric =
expected domain =			(CLEF) semantic types for subject
expected range =			(CLEF) semantic types for object
inverse_of =			inverse predicate (e.g., INHIBITS-INV = STIMULATES and vice versa)
predicate category =			causal (P = x affects y), ontological (x is related to y in some way), interactional (intermediate between ontological and causal), clinical (having to do with clinical observations)

### Sheet: INDRAPredicates
predicate	RO entity id	RO entity label	functional	inverse_functional	transitive_1	transitive_2	symmetric	asymmetric	reflexive	expected_domain	expected_range	inverse_of	predicate_category	inverse_of-ENG	Notes	SemRep equiv
Open Domain
• Event			?										?
• Influence	RO_0002501	causal relation between processes	N	N	N	Y	N	Y	N			CAUSES-INV	causal	caused_by, effect_of		CAUSES
• Association	RO_0002610	correlated with	N	N	N	N	Y	N	N			self-inverse	associational			ASSOCIATED_WITH, COEXISTS_WITH
Biological Domain
• Complex			?										membership
• Modification	RO_0002436	molecularly interacts with	?										mech			AFFECTS
• SelfModification			?										? Reflexive mech
• RegulateActivity	RO_0002436	molecularly interacts with	N	N	N	Y	N	Y	N			CAUSES-INV	mech			AFFECTS
• RegulateAmount	RO_0002436	molecularly interacts with	N	N	N	Y	N	Y	N			CAUSES-INV	mech
• ActiveForm			?										?
• Translocation ???			?	?	?	?	?	?	?				?
• Gef			?										?
• Gap			?										?
• Conversion ???			?	?	?	?	?	?	N				?
There are several types of Statements representing post-translational modifications that further inherit from
Modification:													mech
INDRA Documentation, Release 1.18.0		See: https://indra.readthedocs.io/en/latest/modules/statements.html?highlight=sumoylation#indra.statements.statements.Phosphorylation				problem: "reversibility"
• Phosphorylation (*)	RO_0002447	phosphorylates	N	N	N	N	N	Y	N				mech	dephosphorylation
• Dephosphorylation	RO_0002436	molecularly interacts with	N	N	N	N	N	Y	N				mech	phorphorylation
• Ubiquitination (*)	RO_0002436	molecularly interacts with	N	N	N	N	N	Y	N				mech	deubiquitination
• Deubiquitination	RO_0002436	molecularly interacts with	N	N	N	N	N	Y	N				mech	ubuquitination
• Sumoylation	RO_0002436	molecularly interacts with	N	N	N	N	N	Y	N				mech	desumoylation
• Desumoylation	RO_0002436	molecularly interacts with	N	N	N	N	N	Y	N				mech	sumoylation
• Hydroxylation	RO_0002436	molecularly interacts with	N	N	N	N	N	Y	N				mech	dehydroxylation
• Dehydroxylation	RO_0002436	molecularly interacts with	N	N	N	N	N	Y	N				mech	hydroxylation
• Acetylation	RO_0002436	molecularly interacts with	N	N	N	N	N	Y	N				mech	deacetylation
• Deacetylation	RO_0002436	molecularly interacts with	N	N	N	N	N	Y	N				mech	acetylation
• Glycosylation	RO_0002436	molecularly interacts with	N	N	N	N	N	Y	N				mech	deglycosylation
• Deglycosylation	RO_0002436	molecularly interacts with	N	N	N	N	N	Y	N				mech	glycosylation
• Farnesylation	RO_0002436	molecularly interacts with	N	N	N	N	N	Y	N				mech	defarnesylation
• Defarnesylation	RO_0002436	molecularly interacts with	N	N	N	N	N	Y	N				mech	farnesylation
• Geranylgeranylation	RO_0002436	molecularly interacts with	N	N	N	N	N	Y	N				mech	degeranylgeranylation
• Degeranylgeranylation	RO_0002436	molecularly interacts with	N	N	N	N	N	Y	N				mech	geranylgeranylation
• Palmitoylation	RO_0002436	molecularly interacts with	N	N	N	N	N	Y	N				mech	depalmitoylation
• Depalmitoylation	RO_0002436	molecularly interacts with	N	N	N	N	N	Y	N				mech	palmitoylation
• Myristoylation	RO_0002436	molecularly interacts with	N	N	N	N	N	Y	N				mech	demyristoylation
• Demyristoylation	RO_0002436	molecularly interacts with	N	N	N	N	N	Y	N				mech	myristoylation
• Ribosylation	RO_0002436	molecularly interacts with	N	N	N	N	N	Y	N				mech	deribosylation
• Deribosylation	RO_0002436	molecularly interacts with	N	N	N	N	N	Y	N				mech	ribosylation
• Methylation	RO_0002436	molecularly interacts with	N	N	N	N	N	Y	N				mech	demethylation
• Demethylation	RO_0002436	molecularly interacts with	N	N	N	N	N	Y	N				mech	methylation
There are additional subtypes of SelfModification:
• Autophosphorylation			?				Y	N	Y				REFLEXIVE?
• Transphosphorylation			?										REFLEXIVE?
Interactions between proteins are often described simply in terms of their effect on a protein’s “activity”, e.g.,
“Active MEK activates ERK”, or “DUSP6 inactives ERK”. These types of relationships are indicated by the
RegulateActivity abstract base class which has subtypes
• Activation	RO_0002429	involved in positive regulation of	N	N	N	Y	N	Y	N				causal			STIMULATES
• Inhibition	RO_0002212	negatively regulates	N	N	N	Y	N	Y	N				causal			INHIBITS
while the RegulateAmount abstract base class has subtypes
• IncreaseAmount	RO_0002429	involved in positive regulation of	N	N	N	Y	N	Y	N				causal			STIMULATES
• DecreaseAmount	RO_0002212	negatively regulates	N	N	N	Y	N	Y	N				causal			INHIBITS
SEE: Larry Hunter's Processes of Life
			Importance of post-translational modification for Alzheimer's:
				https://chemistry-europe.onlinelibrary.wiley.com/doi/abs/10.1002/cbic.201900573
Post-translational modification (PTM) refers to the covalent and generally enzymatic modification of proteins following protein biosynthesis.
FrequencyModification58383Phosphorylation6751Acetylation5526N-linked glycosylation2844Amidation1619Hydroxylation1523Methylation1133O-linked glycosylation878Ubiquitylation826Pyrrolidone carboxylic acid504Sulfation

### Sheet: Pheknowlator Predicates
{'Relation': 'Label',
'RO_0002468': 'is parasitism',
'RO_0002614': 'is evidence with support from',
'RO_0002589': 'results in catabolism of',
'RO_0002616': 'related via evidence or inference to',
'RO_0002452': 'has symptom',
'RO_0011016': 'indirectly negatively regulates activity of',
'RO_0002387': 'has potential to develop into',
'RO_0002291': 'ubiquitously expressed in',
'RO_HOM0000000': 'in similarity relationship with',
'RO_0002301': 'results in developmental regression of',
'RO_0003307': 'ameliorates condition',
'RO_0002215': 'capable of',
'RO_0002338': 'has target start location',
'RO_0002159': 'serially homologous to',
'RO_0002086': 'ends after',
'RO_0000059': 'concretizes',
'RO_HOM0000055': 'in tandem paralogy relationship with',
'RO_0002501': 'causal relation between processes',
'RO_0002528': 'is upstream of sequence of',
'RO_HOM0000034': 'in 1 to many orthology relationship with',
'RO_0012002': 'has small molecule inhibitor',
'RO_0002292': 'expresses',
'RO_0002020': 'transports',
'RO_0002629': 'directly positively regulates',
'RO_0002564': 'molecular interaction relation helper property',
'RO_0002157': 'has derived by descendant',
'RO_0002515': 'sequentially adjacent to',
'RO_0002418': 'causally upstream of or within',
'RO_0003301': 'has role in modeling',
'RO_0004010': 'is genetic basis for condition',
'RO_0002401': 'obsolete has indirect input',
'RO_0002216': 'capable of part of',
'RO_0002466': 'is commensalism',
'RO_0009003': 'immersed in',
'RO_0002008': 'coincident with',
'RO_HOM0000065': 'in functional equivalence relationship with',
'RO_0002007': 'bounding layer of',
'RO_HOM0000018': 'in xenology relationship with',
'RO_0002322': 'confers advantage in',
'RO_HOM0000015': 'in protein structural homology relationship with',
'RO_0002510': 'transcribed from',
'RO_0011010': 'directly negatively regulates quantity of',
'RO_0002373': 'has muscle insertion',
'RO_0011014': 'destabilizes quantity of',
'RO_0009001': 'has substance added',
'RO_0002211': 'regulates',
'RO_0002377': 'distributary of',
'RO_HOM0000011': 'in paralogy relationship with',
'RO_0002026': 'in register with',
'RO_0002640': 'intracellular endoparasite of',
'BFO_0000054': 'realized in',
'RO_0001001': 'derives into',
'RO_0002230': 'ends with',
'RO_0002209': 'has parasitoid',
'RO_HOM0000058': 'in syngeny relationship with',
'RO_0003311': 'condition exacerbated by',
'RO_0002090': 'immediately precedes',
'RO_0011015': 'stabilizes quantity of',
'RO_HOM0000052': 'in hypermorphosis relationship with',
'BFO_0000055': 'realizes',
'RO_0002009': 'cell expresses',
'RO_0004006': 'has partial material basis in germline mutation in',
'RO_0013005': 'receives synaptic input throughout',
'RO_0009002': 'has substance removed',
'RO_0002295': 'results in developmental progression of',
'RO_0000087': 'has role',
'RO_0002407': 'indirectly activates',
'RO_0002017': 'has component activity',
'RO_0002493': 'existence ends with',
'RO_0002490': 'existence overlaps',
'RO_0002514': 'sequentially related to',
'RO_HOM0000027': 'in serial homology relationship with',
'RO_0002303': 'has habitat',
'RO_0002593': 'existence ends at start of',
'RO_0002455': 'pollinates',
'RO_0002255': 'developmentally contributes to',
'RO_0000300': 'obsolete in neural circuit with',
'RO_0002578': 'directly regulates',
'RO_0002114': 'synapsed_via_type_III_bouton_to',
'RO_0002244': 'related via exposure to',
'RO_0002567': 'biomechanically related to',
'RO_HOM0000037': 'in 1 to many homology relationship with',
'RO_0002105': 'synapsed_via_type_Ib_bouton_to',
'RO_0002375': 'in branching relationship with',
'RO_0012005': 'is small molecule activator',
'RO_0002379': 'spatially coextensive with',
'RO_HOM0000069': 'in plerology relationship with',
'RO_0002410': 'causally related to',
'RO_0002120': 'synapsed to',
'RO_0002260': 'has biological role',
'RO_HOM0000030': 'in peramorphosis relationship with',
'RO_0002022': 'directly regulated by',
'RO_0002106': 'synapsed_via_type_Is_bouton_to',
'RO_0002438': 'trophically interacts with',
'RO_0003003': 'increases expression of',
'RO_HOM0000008': 'in biological homology relationship with',
'RO_0001019': 'contains',
'RO_0001022': 'has allergic trigger',
'RO_0002520': 'is consecutive sequence of',
'RO_0002010': 'regulates in other organism',
'RO_0011024': 'indirectly positively regulates quantity of',
'RO_HOM0000005': 'in parallelism relationship with',
'RO_0040035': 'disease relationship',
'RO_0004002': 'has material basis in loss of function germline mutation in',
'RO_0002112': 'synapsed_by_via_type_Is_bouton',
'RO_0000058': 'is concretized as',
'RO_0004047': 'causally upstream of or within, positive effect',
'RO_0002013': 'has regulatory component activity',
'RO_0002516': 'has start sequence',
'RO_0002352': 'input of',
'RO_HOM0000029': 'in paedomorphorsis relationship with',
'RO_0002333': 'enabled by',
'RO_0002432': 'is active in',
'RO_0008508': 'has eggs laid on by',
'RO_0002253': 'has connecting branch',
'RO_0002285': 'developmentally replaces',
'RO_0002522': 'bounds sequence of',
'RO_0002461': 'partner in',
'RO_0002296': 'results in development of',
'RO_0004000': 'condition has genetic basis in',
'RO_0002087': 'immediately preceded by',
'RO_0001021': 'is autoimmune trigger for',
'RO_0002227': 'obligate parasite of',
'RO_0002132': 'has fasciculating neuron projection',
'RO_0002435': 'genetically interacts with',
'RO_0002554': 'hyperparasitized by',
'RO_0002101': 'fasciculates with',
'RO_0002442': 'mutualistically interacts with',
'RO_0000091': 'has disposition',
'RO_0002464': 'helper property (not for use in curation)',
'RO_0011004': 'indirectly regulates activity of',
'RO_HOM0000068': 'in paraxenology relationship with',
'RO_0002491': 'existence starts and ends during',
'RO_0002225': 'develops from part of',
'RO_0002472': 'is evidence for',
'RO_HOM0000009': 'in reversal relationship with',
'RO_0001015': 'location of',
'RO_0002481': 'is kinase activity',
'RO_0002451': 'transmitted by',
'RO_HOM0000060': 'in apparent orthology relationship with',
'RO_0002506': 'causal relation between entities',
'RO_0002083': 'before',
'RO_0002383': 'proper tributary of',
'RO_0002454': 'has host',
'RO_0002014': 'has negative regulatory component activity',
'RO_0013001': 'has synaptic IO in',
'RO_HOM0000063': 'in interology relationship with',
'RO_HOM0000032': 'in neoteny relationship with',
'RO_0002476': 'child nucleus of',
'RO_0002378': 'anabranch of',
'RO_0002583': 'existence starts at end of',
'RO_0002204': 'gene product of',
'RO_0002356': 'results in specification of',
'RO_0002104': 'has plasma membrane part',
'RO_0002496': 'existence starts during or after',
'RO_0001020': 'is allergic trigger for',
'RO_0004004': 'has material basis in somatic mutation in',
'RO_HOM0000013': 'in syntenic orthology relationship with',
'RO_0002218': 'obsolete has active participant',
'RO_0002411': 'causally upstream of',
'RO_0012003': 'acts on population of',
'RO_HOM0000048': 'in many to many orthology relationship with',
'RO_0002556': 'pathogen of',
'RO_0002340': 'imports',
'RO_0002574': 'participates in a biotic-biotic interaction with',
'RO_0002431': 'involved in or involved in regulation of',
'RO_0002100': 'has soma location',
'RO_0002109': 'synapsed_by_via_type_Ib_bouton',
'RO_0002523': 'is bound by sequence of',
'RO_0002081': 'before or simultaneous with',
'RO_0002502': 'depends on',
'RO_0002330': 'genomically related to',
'RO_0011023': 'indirectly negatively regulates quantity of',
'RO_0002517': 'is start sequence of',
'RO_0004017': 'realizable has basis in',
'RO_0004018': 'is basis for realizable',
'RO_0002570': 'conduit for',
'RO_0002512': 'ribosomal translation of',
'RO_0002205': 'has gene product',
'RO_0002248': 'has active ingredient',
'RO_0002555': 'allelopath of',
'RO_0002163': 'spatially disjoint from',
'RO_0002312': 'evolutionary variant of',
'RO_0004023': 'causal relationship with disease as subject',
'RO_0002427': 'causally downstream of or within',
'BFO_0000067': 'contains process',
'RO_0002618': 'visits',
'RO_0002313': 'transports or maintains localization of',
'RO_HOM0000014': 'in partial homology relationship with',
'RO_0002430': 'involved in negative regulation of',
'RO_0002385': 'has potential to developmentally contribute to',
'RO_HOM0000017': 'in orthology relationship with',
'RO_0003302': 'causes or contributes to condition',
'RO_0002111': 'releases neurotransmitter',
'RO_0002606': 'is substance that treats',
'RO_0002245': 'over-expressed in',
'RO_0002615': 'has model',
'RO_0002005': 'innervated_by',
'RO_0000301': 'obsolete upstream in neural circuit with',
'RO_0002636': 'mesoparasite of',
'RO_0002004': 'tracheates',
'RO_0002409': 'indirectly inhibits',
'RO_0002246': 'under-expressed in',
'RO_0002082': 'simultaneous with',
'RO_0003002': 'represses expression of',
'RO_0008502': 'has epiphyte',
'RO_0002489': 'existence starts with',
'RO_0002223': 'starts',
'RO_0002314': 'inheres in part of',
'RO_0002426': 'differs in attribute',
'RO_0002497': 'existence ends during or before',
'RO_0002252': 'connecting branch of',
'RO_0004028': 'realized in response to stimulus',
'RO_0002085': 'encompasses',
'RO_0004020': 'disease has basis in dysfunction of',
'RO_0002639': 'has intercellular endoparasite',
'RO_0002622': 'visits flowers of',
'RO_0003303': 'causes condition',
'RO_0002088': 'during which starts',
'RO_0002351': 'has member',
'RO_0002203': 'develops into',
'RO_0002467': 'is mutualism',
'RO_HOM0000053': 'in synology relationship with',
'RO_0002263': 'acts upstream of',
'RO_0003001': 'produced by',
'RO_0002440': 'symbiotically interacts with',
'RO_0002551': 'has skeleton',
'RO_0002334': 'regulated by',
'RO_0001023': 'has autoimmune trigger',
'RO_0002521': 'is sequentially aligned with',
'RO_0002525': 'is subsequence of',
'RO_0009501': 'realized in response to',
'RO_0000085': 'has function',
'RO_0002335': 'negatively regulated by',
'RO_0002134': 'innervates',
'RO_0011009': 'directly positively regulates quantity of',
'RO_0013006': 'sends synaptic output throughout',
'RO_0002130': 'has synaptic terminal in',
'RO_0002287': 'part of developmental precursor of',
'RO_0002453': 'host of',
'RO_0002460': 'has vector',
'RO_0002158': 'shares ancestor with',
'RO_0002588': 'results in assembly of',
'RO_0002151': 'partially overlaps',
'RO_0002214': 'has prototype',
'RO_HOM0000006': 'in structural homology relationship with',
'RO_HOM0000045': 'in hemiplasy relationship with',
'RO_0002388': 'has potential to directly develop into',
'RO_0002177': 'attached to part of',
'RO_0002470': 'eats',
'RO_0002635': 'has endoparasite',
'RO_0000057': 'has participant',
'RO_0002208': 'parasitoid of',
'RO_0002565': 'results in movement of',
'RO_0002000': '2D boundary of',
'RO_0002625': 'has eggs laid in by',
'RO_0002170': 'connected to',
'RO_0002592': 'results in organization of',
'RO_HOM0000010': 'in syntenic homology relationship with',
'RO_0008504': 'kleptoparasitized by',
'RO_HOM0000012': 'in syntenic paralogy relationship with',
'RO_0008507': 'lays eggs on',
'RO_0004008': 'has primary output',
'RO_0004032': 'acts upstream of or within, positive effect',
'RO_HOM0000007': 'in historical homology relationship with',
'RO_0003309': 'exacerbates condition',
'RO_0002428': 'involved in regulation of',
'RO_0004003': 'has material basis in germline mutation in',
'RO_0002600': 'capable of upregulating or causing pathological process',
'RO_0004025': 'disease causes dysfunction of',
'RO_0002344': 'results in transport to from or in',
'BFO_0000063': 'precedes',
'RO_HOM0000044': 'in deep homology relationship with',
'RO_0002482': 'is ubiquitination',
'RO_0002627': 'is killed by',
'RO_0002235': 'stem parasite of',
'RO_HOM0000001': 'in homology relationship with',
'RO_0002180': 'has component',
'RO_0002437': 'biotically interacts with',
'RO_0002408': 'directly inhibits',
'RO_0002445': 'parasitized by',
'RO_0002212': 'negatively regulates',
'RO_HOM0000050': 'in between-species paralogy relationship with',
'RO_0003305': 'contributes to severity of condition',
'RO_0002326': 'contributes to',
'RO_0002459': 'is vector for',
'RO_HOM0000051': 'in postdisplacement relationship with',
'RO_0000079': 'function of',
'RO_0002176': 'connects',
'RO_0002233': 'has input',
'RO_0040036': 'has anatomical participant',
'RO_0002243': 'has exposure transport path',
'RO_HOM0000071': 'in homotopy relationship with',
'RO_0002349': 'results in determination of',
'RO_0012000': 'has small molecule regulator',
'RO_0002480': 'ubiquitinates',
'RO_0002024': 'directly positively regulated by',
'RO_0002107': 'synapsed_via_type_II_bouton_to',
'RO_0000056': 'participates in',
'RO_HOM0000024': 'in out-paralogy relationship with',
'RO_0002494': 'transformation of',
'RO_0004013': 'is causal germline mutation in',
'RO_0008505': 'creates habitat for',
'RO_0013004': 'has synaptic IO throughout',
'RO_0002444': 'parasite of',
'RO_0008506': 'ecologically co-occurs with',
'RO_HOM0000023': 'in in-paralogy relationship with',
'RO_HOM0000047': 'in chromosomal homology relationship with',
'RO_0002299': 'results in maturation of',
'RO_0002219': 'surrounded by',
'RO_0004021': 'disease has basis in disruption of',
'RO_0002469': 'provides nutrients for',
'RO_0002587': 'results in synthesis of',
'RO_0002240': 'has exposure receptor',
'RO_0002478': 'child nucleus of in male',
'RO_0010001': 'generically depends on',
'RO_0010002': 'is carrier of',
'RO_HOM0000074': 'in paramorphism relationship with',
'RO_HOM0000031': 'in progenesis relationship with',
'RO_0002507': 'determined by',
'RO_0002329': 'part of structure that is capable of',
'RO_0002448': 'directly regulates activity of',
'RO_0002619': 'visited by',
'RO_0002386': 'has potential to developmentally induce',
'RO_0004007': 'has primary input or output',
'RO_0002449': 'directly negatively regulates activity of',
'RO_0002293': 'ubiquitously expresses',
'RO_0002488': 'existence starts during',
'RO_0002102': 'axon synapses in',
'RO_0002443': 'interacts with via parasite-host interaction',
'BFO_0000062': 'preceded by',
'RO_0002108': 'synapsed_by_via_type_II_bouton',
'RO_0011021': 'directly regulates quantity of',
'RO_0003306': 'contributes to frequency of condition',
'RO_0002325': 'colocalizes with',
'RO_0002557': 'has pathogen',
'RO_0002568': 'has muscle antagonist',
'RO_0002206': 'expressed in',
'RO_0002559': 'causally influenced by',
'RO_0003000': 'produces',
'RO_0002200': 'has phenotype',
'RO_0002436': 'molecularly interacts with',
'RO_HOM0000026': 'in semi-orthology relationship with',
'RO_0002487': 'relation between physical entity and a process or stage',
'RO_0002262': 'has chemical role',
'RO_0002018': 'has component process',
'RO_0002374': 'derived from ancestral fusion of',
'RO_0002150': 'continuous with',
'RO_0002531': 'is immediately upstream of sequence of',
'RO_0002357': 'results in developmental induction of',
'RO_0002231': 'has start location',
'RO_0002302': 'is treated by substance',
'RO_0002447': 'phosphorylates',
'RO_0002439': 'preys on',
'RO_HOM0000022': 'in ohnology relationship with',
'RO_0002016': 'has necessary component activity',
'RO_0002632': 'ectoparasite of',
'RO_0002446': 'participates in a abiotic-biotic interaction with',
'RO_0004026': 'disease has location',
'RO_0002006': 'has synaptic terminal of',
'RO_0002213': 'positively regulates',
'RO_0002121': 'dendrite synapsed in',
'RO_0002003': 'electrically_synapsed_to',
'RO_0004014': 'is causal somatic mutation in',
'RO_0001025': 'located in',
'RO_0002207': 'directly develops from',
'RO_0002229': 'ends',
'RO_0002110': 'has postsynaptic terminal in',
'RO_HOM0000004': 'in convergence relationship with',
'RO_0002381': 'main stem of',
'RO_0011003': 'regulates quantity of',
'RO_0002297': 'results in formation of',
'RO_0002179': 'drains',
'RO_0002084': 'during which ends',
'RO_0002241': 'has exposure stressor',
'RO_HOM0000072': 'in homeosis relationship with',
'RO_0004046': 'causally upstream of or within, negative effect',
'RO_0002320': 'evolutionarily related to',
'RO_HOM0000066': 'in iterative homology relationship with',
'RO_0008501': 'epiphyte of',
'RO_HOM0000046': 'in gametology relationship with',
'RO_0002025': 'has effector activity',
'RO_0002509': 'determined by part of',
'RO_0002596': 'capable of regulating',
'RO_0002571': 'lumen of',
'RO_0002473': 'composed primarily of',
'RO_0002479': 'has part that occurs in',
'RO_0002224': 'starts with',
'RO_0011013': 'indirectly positively regulates activity of',
'RO_0000302': 'obsolete downstream in neural circuit with',
'RO_0002202': 'develops from',
'RO_0002324': 'developmentally related to',
'RO_0002234': 'has output',
'RO_0002463': 'target participant in',
'RO_0003304': 'contributes to condition',
'RO_0002350': 'member of',
'RO_0013002': 'receives synaptic input in',
'RO_0002011': 'regulates transport of',
'RO_0002585': 'results in closure of',
'RO_0004012': 'is causal loss of function germline mutation of in',
'RO_0002608': 'process has causal agent',
'RO_0002236': 'root parasite of',
'RO_0002220': 'adjacent to',
'RO_0002222': 'temporally related to',
'RO_0002113': 'has presynaptic terminal in',
'RO_0002256': 'developmentally induced by',
'RO_0002309': 'has exposure stimulus',
'RO_0009004': 'has consumer',
'RO_HOM0000042': 'in apomorphy relationship with',
'RO_0002257': 'developmentally induces',
'RO_0004001': 'has material basis in gain of function germline mutation in',
'RO_0012004': 'is small molecule regulator',
'RO_0002471': 'is eaten by',
'RO_0002486': 'sends output to',
'RO_0002462': 'subject participant in',
'RO_0002343': 'results in growth of',
'RO_0004009': 'has primary input',
'RO_0002633': 'has ectoparasite',
'RO_HOM0000073': 'in homoeology relationship with',
'RO_0002404': 'causally downstream of',
'RO_0002339': 'has target end location',
'RO_0002115': 'synapsed_by_via_type_III_bouton',
'RO_0002376': 'tributary of',
'RO_0002328': 'functionally related to',
'RO_0002590': 'results in disassembly of',
'RO_0003310': 'condition ameliorated by',
'RO_HOM0000025': 'in pro-orthology relationship with',
'RO_0012006': 'is small molecule inhibitor',
'RO_HOM0000043': 'in plesiomorphy relationship with',
'RO_0004027': 'disease has inflammation site',
'BFO_0000051': 'has part',
'RO_0000052': 'inheres in',
'RO_0000092': 'disposition of',
'RO_0002305': 'causally upstream of, negative effect',
'RO_0002513': 'ribosomally translates to',
'RO_0004033': 'acts upstream of or within, negative effect',
'RO_0002353': 'output of',
'RO_0002023': 'directly negatively regulated by',
'RO_0002511': 'transcribed to',
'RO_0002441': 'commensually interacts with',
'RO_0011022': 'indirectly regulates quantity of',
'RO_0002342': 'results in transport across',
'RO_0002527': 'does not overlap sequence of',
'RO_0002519': 'is end sequence of',
'RO_0002576': 'skeleton of',
'RO_0002002': 'has 2D boundary',
'RO_0002337': 'related via localization to',
'RO_0004031': 'enables subfunction',
'RO_0002089': 'starts before',
'RO_HOM0000002': 'in homoplasy relationship with',
'RO_0002495': 'immediate transformation of',
'RO_0002405': 'immediately causally downstream of',
'RO_0002503': 'towards',
'RO_0004024': 'disease causes disruption of',
'RO_0002249': 'active ingredient in',
'RO_0004019': 'disease has basis in',
'RO_0004029': 'disease has feature',
'RO_0002492': 'existence ends during',
'RO_0001000': 'derives from',
'RO_0008503': 'kleptoparasite of',
'RO_0002526': 'overlaps sequence of',
'RO_0002637': 'has mesoparasite',
'RO_0002355': 'results in structural organization of',
'RO_0002457': 'acquires nutrients from',
'BFO_0000066': 'occurs in',
'RO_0002012': 'occurent part of',
'RO_0002384': 'has developmental potential involving',
'RO_0002638': 'intercellular endoparasite of',
'RO_0002553': 'hyperparasite of',
'RO_0002634': 'endoparasite of',
'RO_0002458': 'preyed upon by',
'RO_0000080': 'quality of',
'RO_0002242': 'has exposure route',
'RO_0001018': 'contained in',
'RO_0002403': 'obsolete has indirect output',
'RO_0002505': 'has intermediate',
'RO_0002624': 'lays eggs in',
'RO_0002425': 'differs in attribute of',
'RO_0002623': 'has flowers visited by',
'RO_0000053': 'bearer of',
'RO_0002500': 'causal agent in process',
'RO_0002372': 'has muscle origin',
'RO_0002433': 'contributes to morphology of',
'RO_0002626': 'kills',
'RO_0002332': 'regulates levels of',
'RO_0002178': 'supplies',
'RO_0002092': 'happens during',
'RO_0004022': 'disease has basis in feature',
'RO_0002400': 'has direct input',
'RO_HOM0000020': 'in 1 to 1 orthology relationship with',
'RO_0002573': 'has modifier',
'RO_0002402': 'obsolete has direct output',
'RO_0002477': 'child nucleus of in hermaphrodite',
'RO_0002563': 'interaction relation helper property',
'RO_HOM0000061': 'in pseudoparalogy relationship with',
'RO_0002156': 'derived by descent from',
'RO_0002413': 'directly provides input for',
'RO_0002518': 'has end sequence',
'RO_0000086': 'has quality',
'RO_0002348': 'results in commitment to',
'RO_0004034': 'acts upstream of, positive effect',
'RO_0002641': 'has intracellular endoparasite',
'RO_0002341': 'results in transport along',
'RO_0002524': 'has subsequence',
'RO_HOM0000062': 'in equivalogy relationship with',
'RO_0002264': 'acts upstream of or within',
'RO_0011002': 'regulates activity of',
'RO_HOM0000075': 'in regulogy relationship with',
'RO_0002237': 'hemiparasite of',
'RO_0002300': 'results in disappearance of',
'RO_0004011': 'is causal gain of function germline mutation of in',
'RO_0002434': 'interacts with',
'RO_0002371': 'attached to',
'RO_0002226': 'develops in',
'RO_0002456': 'pollinated by',
'RO_0002530': 'is immediately downstream of sequence of',
'RO_0002228': 'facultative parasite of',
'RO_0002221': 'surrounds',
'RO_0004005': 'has major susceptibility factor',
'RO_0002598': 'capable of positively regulating',
'RO_0002412': 'immediately causally upstream of',
'RO_0002327': 'enables',
'RO_0002630': 'directly negatively regulates',
'RO_0004016': 'is causal germline mutation partially giving rise to',
'RO_0002254': 'has developmental contribution from',
'RO_0002609': 'obsolete related via dependence to',
'RO_0002382': 'proper distributary of',
'RO_0002091': 'starts during',
'RO_0002424': 'differs in',
'RO_HOM0000036': 'in many to many homology relationship with',
'RO_0002019': 'has ligand',
'RO_0002201': 'phenotype of',
'RO_0002210': 'directly develops into',
'RO_0002258': 'developmentally preceded by',
'RO_0004030': 'disease arises from structure',
'RO_HOM0000019': 'in 1 to 1 homology relationship with',
'RO_0002217': 'obsolete actively participates in',
'BFO_0000060': 'obsolete preceded by',
'RO_0002406': 'directly activates',
'RO_0002162': 'in taxon',
'RO_0002429': 'involved in positive regulation of',
'RO_0002414': 'transitively provides input for',
'RO_0000081': 'role of',
'RO_0002103': 'synapsed by',
'RO_HOM0000057': 'in latent homology relationship with',
'RO_0004015': 'is causal susceptibility factor for',
'RO_0002566': 'causally influences',
'RO_HOM0000028': 'in heterochronous homology relationship with',
'RO_0009005': 'has primary substance added',
'RO_0002093': 'ends during',
'RO_HOM0000049': 'in within-species paralogy relationship with',
'RO_0002336': 'positively regulated by',
'RO_0002508': 'determines',
'RO_0002569': 'has branching part',
'RO_0013003': 'sends synaptic output to',
'RO_0002315': 'results in acquisition of features of',
'RO_0002360': 'has dendrite location',
'RO_0002160': 'only in taxon',
'RO_0002597': 'capable of negatively regulating',
'RO_HOM0000003': 'in homocracy relationship with',
'RO_0002552': 'results in ending of',
'RO_0002015': 'has positive regulatory component activity',
'RO_0002286': 'developmentally succeeded by',
'RO_0002354': 'formed as result of',
'RO_0011007': 'decreases by repression quantity of',
'RO_0002331': 'involved in',
'RO_HOM0000033': 'in mimicry relationship with',
'RO_0004035': 'acts upstream of, negative effect',
'RO_0002558': 'has evidence',
'RO_0002485': 'receives input from',
'RO_0003308': 'correlated with condition',
'RO_0002599': 'capable of inhibiting or preventing pathological process',
'RO_0002465': 'is symbiosis',
'RO_0002232': 'has end location',
'BFO_0000050': 'part of',
'RO_0002261': 'has application role',
'RO_0002607': 'is marker for',
'RO_0012001': 'has small molecule activator',
'RO_0002591': 'results in remodeling of',
'RO_0002380': 'branching part of',
'RO_0002572': 'luminal space of',
'RO_0002610': 'correlated with',
'RO_0011008': 'increases by expression quantity of',
'RO_0002345': 'exports',
'RO_0002304': 'causally upstream of, positive effect',
'RO_0002584': 'has part structure that is capable of',
'RO_0002450': 'directly positively regulates activity of',
'RO_0002298': 'results in morphogenesis of',
'RO_HOM0000054': 'in isoorthology relationship with',
'RO_0002595': 'causal relation between material entity and a process',
'RO_HOM0000016': 'in non functional homology relationship with',
'RO_0002001': 'aligned with',
'RO_0002131': 'overlaps',
'RO_0002586': 'results in breakdown of',
'RO_0002021': 'occurs across',
'RO_0002323': 'mereotopologically related to',
'RO_0002321': 'ecologically related to',
'RO_0002529': 'is downstream of sequence of'}
