## Supplementary material for "Causal feature selection using a knowledge graph combining structured knowledge from the biomedical literature and ontologies: a use case studying depression as a risk factor for Alzheimer’s disease": File V. ConfounderSourceSentences.xlsx. This file contains source sentences for three potential confounders that have not been reported as covariates

### Sheet: OSA->MDD
Obstructive Sleep Apnea (OSA) as independent risk factor for depression
PYEAR	PMID	SENTENCE
2010	20939075	RESULTS: OSA was associated with an increased risk of depression in the study group compared to the control group (odds ratio = 6.3, 95% confidence interval: 1.9-20.6, P = .002); depression was seen in 35% of OSA patients and 8% of controls (P < .001).	primary
2010	20308754	OSA may contribute to neurocognitive dysfunction, depression, hypertension and metabolic syndrome.
2016	26156890	Longitudinal studies demonstrate an increased risk of developing depression among people with OSA, as well as an association between OSA severity and the likelihood of developing depression.
2016	27631236	Therefore, we used the Taiwan National Health Insurance Research Database to investigate the bidirectional association between OSA and depression.A total of 6427 OSA patients and 32,135 age and sex-matched control subjects were enrolled to analyze the risk of depression among patients with OSA, where 27,073 patients with depression and 135,365 control subjects were enrolled to address the risk of…	primary
2016	27139243	OSA is an independent risk factor for depression and cognitive impairment/dementia.
2017	28144146	Evaluation of the risk factors of depressive disorders comorbid with obstructive sleep apnea.
2017	29202829	BACKGROUND: Several studies have investigated the prevalence and risk factors of depression in subjects with obstructive sleep apnea syndrome.
2020	33158487	Data from the 6 cross-sectional studies found no compelling evidence of an association between OSA and depression (odds ratio = 1.12, 95 % confidence interval, 95 %CI = 0.78, 1.47), but the meta-analysis of 5 longitudinal studies indicated that people with OSA were at greater risk of developing depression during follow-up than those without OSA (non-specific risk ratio (RR) = 2.18, 95 %CI = 1.47,…	primary
2020	33158487	DISCUSSION: The results of this systematic review and meta-analysis of observational studies is consistent with the hypothesis that OSA may increase the risk of depression.

### Sheet: OSA->AD
Obstructive Sleep Apnea (OSA) as independent risk factor for AD
PYEAR	PMID	SENTENCE
2014	25451764	With better understanding of the cellular and neurophysiological mechanisms by which OSA contributes to AD, we may identify novel molecular targets for intervention.
2015	26301370	OSA, therefore, is a modifiable risk factor of cognitive dysfunction, and treating OSA prior to mild cognitive impairment may be an effective prevention strategy to reduce risk for cognitive decline and AD in middle-aged persons and the elderly.	review paper
2016	27070140	CONCLUSIONS: Thus, OSA, and particularly OSA+OB, are associated with increased plasma levels of AD biomarkers, which decline upon treatment of OSA in a representative, yet not all- encompassing subset of patients, suggesting that OSA may accelerate AD-related processes even in early childhood.	primary
2016	27070140	Both OSA and obesity (OB) have been associated with increased risk for Alzheimer disease (AD).	primary (same as above)
2016	27189468	Moreover, we present data about the functional and anatomic cerebral changes induced by OSAS and the possible effects on cognitive activities and on AD pathogenesis.	review paper
2017	28284842	Recent evidence suggests that obstructive sleep apnea (OSA) may increase the risk of Alzheimer's disease (AD), with the latter promoting alterations in brain tissue stiffness, a feature of ageing.
2017	28329084	Obstructive Sleep Apnea is Associated With Early but Possibly Modifiable Alzheimer's Disease Biomarkers Changes.	primary
2018	29403429	Background: Evidence from patients and animal models suggests that obstructive sleep apnea (OSA) may increase the risk of Alzheimer's disease (AD) and that AD is associated with reduced brain tissue stiffness.
2018	29403429	Background: Evidence from patients and animal models suggests that obstructive sleep apnea (OSA) may increase the risk of Alzheimer's disease (AD) and that AD is associated with reduced brain tissue stiffness.
2018	29125327	RATIONALE: Recent evidence suggests that obstructive sleep apnea (OSA) may be a risk factor for developing mild cognitive impairment and Alzheimer's disease.
2018	29782319	A deeper contribution of OSA to AD pathogenesis is now gaining support from several lines of research.
2019	30799255	Obstructive sleep apnea may induce orexinergic system and cerebral beta-amyloid metabolism dysregulation: is it a further proof for Alzheimer's disease risk?
2019	30897451	OSA is a risk factor for AD, but the diagnosis and clinical characteristics of OSA in patients with AD is not well understood.
2019	31480626	BACKGROUND: Obstructive sleep apnea (OSA) increases the risk of Alzheimer's disease (AD), and inflammation may be involved in the early pathogenesis of AD in patients with OSA.
2019	31487291	Obstructive sleep apnea may increase the risk of Alzheimer's disease.
2019	31837319	Obstructive sleep apnea (OSA), a chronic sleep disorder characterized by repetitive reduction or cessation of airflow during sleep, is widely prevalent and is associated with adverse neurocognitive sequelae including increased risk of Alzheimer's disease (AD).
2019	30724333	BACKGROUND/OBJECTIVES: Obstructive sleep apnea (OSA) has been linked to an increased risk for Alzheimer's disease (AD), but little prospective evidence exists on the effects of OSA treatment in preclinical AD.
2020	32860945	Here we review the impact of obstructive sleep apnea (OSA) on biomarkers of Alzheimer's disease (AD) pathogenesis, neuroanatomy, cognition and neurophysiology, and present the research investigating the effects of continuous positive airway pressure (CPAP) therapy.	review paper
2020	32860945	OSA is associated with an increase in AD markers amyloid-beta and tau measured in cerebrospinal fluid (CSF), by Positron Emission Tomography (PET) and in blood serum.
2020	32954401	We have recently shown reduced hippocampal volume to be related to OSA severity, and although OSA may be a risk factor for AD, the hippocampus and brainstems of clinically-verified OSA cases have not yet been examined for NFTs and Abeta plaques.
2020	32045010	Risk of alzheimer's disease in obstructive sleep apnea patients with or without treatment: Real-world evidence.OBJECTIVE: To assess the risk of Alzheimer's disease (AD) in patients with obstructive sleep apnea (OSA) with or without treatment based on real-world evidence.

### Sheet: VDD->MDD
Vitamin D deficiency as independent risk factor for depression
PYEAR	PMID	SENTENCE
2012	23118032	This editorial critiques the recent literature concerning both vitamin D deficiency in major depression and supplementation as a treatment strategy, and contextualises it within a broader approach to the prevention of depression, based on the recent evidence for lifestyle as a risk factor for depression and anxiety.
2013	22536888	OBJECTIVE: Vitamin D deficiency has been associated with an increased risk of depression and schizophrenia.
2018	28977344	Conclusions: The independent and inverse association found between low 25OHD levels and elevated depressive symptoms suggests that vitamin D deficiency may be a risk factor for late-life depression, particularly among women.

### Sheet: VDD->AD
Vitamin D deficiency as independent risk factor for AD
PYEAR	PMID	SENTENCE
2013	24054766	Vitamin D deficiency is a risk factor for developing Alzheimer's disease.
2014	25098535	CONCLUSION: Our results confirm that vitamin D deficiency is associated with a substantially increased risk of all-cause dementia and Alzheimer disease.
2015	26231781	Vitamin D deficiency is associated with increased risk of Alzheimer's disease and dementia: evidence from meta-analysis.
2018	29695305	BACKGROUND: Vitamin D deficiency is associated with an increased risk of Alzheimer's disease and increased beta-amyloid (Abeta) in animals.
2019	31303501	BACKGROUND: Recent studies have revealed that vitamin D deficiency may increase the risk of Alzheimer's disease, and vitamin D supplementation may be effective strategy to ameliorate the neurodegenerative process in Alzheimer's disease patients.
2019	31722673	Vitamin D deficiency as a risk factor for dementia and Alzheimer's disease: an updated meta-analysis.
2019	31838171	Epidemiological and clinical data show that the consequences of vitamin D deficiency are relevant to disease risk and can be observed in the progression of many diseases, especially AD, whereas higher serum levels of vitamin D are associated with better cognitive test performance.

### Sheet: CID->MDD
Chronic infection disease as independent risk factor for depression
PYEAR	PMID	SENTENCE
2015	25919843	BACKGROUND: Inflammatory responses from chronic infection might affect the brain and increase the risk of depressive disorder.
2016	27083472	The chronic infection in immunocompetent individuals has been considered to be asymptomatic but increasing evidence indicates the chronic infection can lead to neuropsychiatric disorders such as Schizophrenia, prenatal depression and suicidal thoughts.

### Sheet: CID->AD
Chronic Infections Disease as independent risk factor for AD
PYEAR	PMID	SENTENCE
2009	19560105	Based on these reports, it may be hypothesized that central nervous system or systemic infections may contribute to the pathogenesis or pathophysiology of AD, and chronic infection with several pathogens should be considered a risk factor for sporadic AD.
2011	20674092	Epidemiological and experimental findings suggest that chronic infection with Herpes simplex virus type 1 (HSV-1) may be a risk factor for Alzheimer's disease (AD), but the molecular mechanisms underlying this association have not been fully identified.
2014	25230225	Controlling these chronic infections with antibacterial or anti-inflammatory drugs will allow preventing inflammation, a risk factor for AD.
2020	33094810	Chronic infections and the subsequent immune response have recently been shown to be risk factors for cognitive decline and Alzheimer's Disease and related disorders (ADRD).

### Sheet: Source
Source SQL
select COUNT(distinct pmid) from causalpredications;
select distinct predicate, COUNT(*) as cnt from causalpredications group by predicate order by cnt DESC;
-- alz CUIs: ('C0002395', 'C0276496', 'C0494463')
-- mdd CUIs: ('C0011581', 'C0024517', 'C0041696', 'C0154409', 'C0221480', 'C0588006', 'C0588008', 'C0871546', 'C1269683')
with xx as (select distinct cps.subject_cui
from causalpredications cps
where (lower(cps.subject_name) like '%chronic infect%' OR
lower(cps.subject_name) like '%hyperglycemia%' OR
lower(cps.subject_name) like '%hyperinsulin%' OR
lower(cps.subject_name) like '%hypoglycemia%' OR
lower(cps.subject_name) like '%hypotens%' OR
lower(cps.subject_name) like '%recurrent%infect%' OR
lower(cps.subject_name) like '%glaucoma%' OR
lower(cps.subject_name) like '%myocardial%infarction%' OR
lower(cps.subject_name) like '%overweight%' OR
lower(cps.subject_name) like '%periodont%diseas%' OR
lower(cps.subject_name) like '%apnea%' OR
lower(cps.subject_name) like '%vitamin%d%')
)
select cp.subject_cui, cp.subject_name, count(distinct s.pmid) as cnt
from causalpredications cp, sentence s, citations c, xx
where cp.sentence_id = s.sentence_id
and s.pmid = c.pmid
and cp.subject_cui = xx.subject_cui
and cp.object_cui in ('C0011581', 'C0024517', 'C0041696', 'C0154409', 'C0221480', 'C0588006', 'C0588008', 'C0871546', 'C1269683') -- dep
and cp.predicate in ('CAUSES', 'PREDISPOSES')
group by cp.subject_cui, subject_name
order by cnt DESC;
-- SOURCES SENTENCES FOR SLEEP APNEA -> depression
select c.pyear, c.pmid, s.sentence
from causalpredications cp, sentence s, citations c
where cp.sentence_id = s.sentence_id
and s.pmid = c.pmid
and cp.subject_cui = 'C0520679'
and cp.object_cui in ('C0011581', 'C0024517', 'C0041696', 'C0154409', 'C0221480', 'C0588006', 'C0588008', 'C0871546', 'C1269683') -- dep
and cp.predicate in ('CAUSES', 'PREDISPOSES')
--group by cp.subject_cui, subject_name
order by pyear ASC;
-- SOURCES SENTENCES FOR vitamin D deficiency -> depression
select c.pyear, c.pmid, s.sentence
from causalpredications cp, sentence s, citations c
where cp.sentence_id = s.sentence_id
and s.pmid = c.pmid
and cp.subject_cui = 'C0042870'
and cp.object_cui in ('C0011581', 'C0024517', 'C0041696', 'C0154409', 'C0221480', 'C0588006', 'C0588008', 'C0871546', 'C1269683') -- dep
and cp.predicate in ('CAUSES', 'PREDISPOSES')
--group by cp.subject_cui, subject_name
order by pyear ASC;
-- SOURCES SENTENCES FOR chronic infectious disease -> depression
select c.pyear, c.pmid, s.sentence
from causalpredications cp, sentence s, citations c
where cp.sentence_id = s.sentence_id
and s.pmid = c.pmid
and cp.subject_cui = 'C0151317'
and cp.object_cui in ('C0011581', 'C0024517', 'C0041696', 'C0154409', 'C0221480', 'C0588006', 'C0588008', 'C0871546', 'C1269683') -- dep
and cp.predicate in ('CAUSES', 'PREDISPOSES')
--group by cp.subject_cui, subject_name
order by pyear ASC;
with xx as (select distinct cps.subject_cui
from causalpredications cps
where (lower(cps.subject_name) like '%chronic infect%' OR
lower(cps.subject_name) like '%hyperglycemia%' OR
lower(cps.subject_name) like '%hyperinsulin%' OR
lower(cps.subject_name) like '%hypoglycemia%' OR
lower(cps.subject_name) like '%hypotens%' OR
lower(cps.subject_name) like '%recurrent%infect%' OR
lower(cps.subject_name) like '%glaucoma%' OR
lower(cps.subject_name) like '%myocardial%infarction%' OR
lower(cps.subject_name) like '%overweight%' OR
lower(cps.subject_name) like '%periodont%diseas%' OR
lower(cps.subject_name) like '%apnea%' OR
lower(cps.subject_name) like '%vitamin%d%')
)
select cp.subject_cui, cp.subject_name, count(distinct s.pmid) as cnt
from causalpredications cp, sentence s, citations c, xx
where cp.sentence_id = s.sentence_id
and s.pmid = c.pmid
and cp.subject_cui = xx.subject_cui
and cp.object_cui in ('C0002395', 'C0276496', 'C0494463') -- alz
and cp.predicate in ('CAUSES', 'PREDISPOSES')
group by cp.subject_cui, cp.subject_name
order by cnt DESC;
-- SOURCES SENTENCES FOR SLEEP APNEA -> AD
select c.pyear, c.pmid, s.sentence
from causalpredications cp, sentence s, citations c
where cp.sentence_id = s.sentence_id
and s.pmid = c.pmid
and cp.subject_cui = 'C0520679'
and cp.object_cui in ('C0002395', 'C0276496', 'C0494463') -- alz
and cp.predicate in ('CAUSES', 'PREDISPOSES')
--group by cp.subject_cui, subject_name
order by pyear ASC;
-- SOURCES SENTENCES FOR vitamin D deficiency -> AD
select c.pyear, c.pmid, s.sentence, i.journal_title
from causalpredications cp, sentence s, citations c, issns i
where cp.sentence_id = s.sentence_id
and s.pmid = c.pmid
and c.issn = i.pissn
and cp.subject_cui = 'C0042870'
and cp.object_cui in ('C0002395', 'C0276496', 'C0494463') -- alz
and cp.predicate in ('CAUSES', 'PREDISPOSES')
--group by cp.subject_cui, subject_name
order by pyear ASC;
-- SOURCES SENTENCES FOR chronic infectious disease -> AD
select c.pyear, c.pmid, s.sentence, i.journal_title
from causalpredications cp, sentence s, citations c, issns i
where cp.sentence_id = s.sentence_id
and s.pmid = c.pmid
and c.issn = i.pissn
and cp.subject_cui = 'C0151317'
and cp.object_cui in ('C0002395', 'C0276496', 'C0494463') -- alz
and cp.predicate in ('CAUSES', 'PREDISPOSES')
--group by cp.subject_cui, subject_name
order by pyear ASC;
