## Supplementary material for "Causal feature selection using a knowledge graph combining structured knowledge from the biomedical literature and ontologies: a use case studying depression as a risk factor for Alzheimer’s disease": File VI. ChimeraSourceSentences.xlsx. This file contains source sentences for stroke as a chimeric variable for depression and AD.

### Sheet: Stroke->MDD
Stroke as a risk factor for depression (MDD)
PYEAR	PMID	Subject_Name	Predicate	Object_Name	SENTENCE
2006	17008625	Stroke, Acute	AFFECTS	Depressive disorder	The impact of poststroke depression on healthcare use by veterans with acute stroke.
2006	17008625	Stroke, Acute	AFFECTS	Depressive disorder	This study assessed the impact of PSD on healthcare use by veterans with acute stroke.
2009	19150874	Transient Ischemic Attack	PREDISPOSES	Depressive disorder	Stroke and TIA were associated with increased risk of depression and cognitive disorders.
2011	21566240	Transient Ischemic Attack	PREDISPOSES	Depressive disorder	The risk of depressive syndromes increased with the number of TIA a person had experienced (HR, 1.45; 95% CI, 1.17-1.81), as did the risk of depressive disorders (HR, 1.63; 95% CI, 1.18-2.24).
2011	21566240	Transient Ischemic Attack	PREDISPOSES	Depressive disorder	CONCLUSIONS: TIA was independently associated with an increased risk of incident depression.
2011	21566240	Transient Ischemic Attack	PREDISPOSES	Depressive disorder	We studied whether TIA increases the risk of incident late-life depression.
2012	22812657	Stroke, Acute	PREDISPOSES	Depressive disorder	In the present study, we investigated the ability of stroke type, infarct volume, and laterality, and the levels of various cytokines and other blood components in the acute phase of acute ischemic stroke (AIS) in 45 patients, to predict the level of depression (Beck Depression Inventory [BDI] score) at 6, 12, and 18 months after its onset.
2015	26402806	Ischemic stroke	PREDISPOSES	Unipolar Depression	Young ischemic stroke (age >=30 years) was related to the risk of preexisting unipolar depression (OR: 1.49, 95% CI: 1.05~2.11), anxiety disorders (OR: 1.99, 95% CI: 1.33~2.97), and alcohol use disorders (OR: 2.54, 95% CI: 1.55~4.14); very young stroke (age <30 years) was only associated with the risk of preexisting unipolar depression (OR: 4.15, 95% CI: 1.47~11.72).
2019	31301618	Ischemic stroke	PREDISPOSES	Depressive disorder	CONCLUSIONS: Higher aPS and aCL levels in the acute phase of ischemic stroke were associated with increased risk of 3-month PSD, suggesting that aPLs may play an important role in post-stroke depression prediction.
2019	31639555	Ischemic stroke	PREDISPOSES	Depressive disorder	Association between serum retinoic acid levels and risk of post-stroke depression in patients with ischemic stroke.
2020	31941579	Ischemic stroke	PREDISPOSES	Depressive disorder	We sought to understand progression of PSD symptoms early after ischemic stroke, identify predictors of PSD, and describe the use of antidepressants in PSD.
2020	32332810	Stroke Rehabilitation	PREVENTS	Depressive disorder	Health education (HE) is a basic component of stroke rehabilitation and can reduce depression and emotional distress.

### Sheet: Stroke->AD
Stroke as a risk factor for Alzheimer's Disease (AD)
PYEAR	PMID	Subject_Name	Predicate	Object_Name	SENTENCE
2002	12067420	Stroke, Acute	AFFECTS	Alzheimer's Disease	BACKGROUND: Recent work has suggested that the ovarian steroid 17beta-estradiol, at physiological concentrations, may exert protective effects in neurodegenerative disorders such as Alzheimer's disease, Parkinson's disease and acute ischemic stroke.
2007	16872778	Stroke, Acute	AFFECTS	Alzheimer's Disease	Recent work has suggested that the ovarian steroid hormone, 17beta-estradiol (E2), at physiological concentrations, may exert protective effects in neurodegenerative disorders such as Alzheimer's disease, Parkinson's disease and acute ischemic stroke.
2012	22929437	Ischemic stroke	PREDISPOSES	Alzheimer's Disease	Type 2 diabetes and hyperglycemia with the resulting increase of glucose concentrations in the brain impair the outcome of ischemic stroke, and may increase the risk of developing Alzheimer's disease (AD).
2015	25612546	Ischemic stroke	PREDISPOSES	Alzheimer's Disease	IS and vascular risk factors increase the risk for AD.
2015	26059355	Ischemic stroke	AFFECTS	Alzheimer's Disease	Extensive evidences has shown the promising effects of Ginkgo biloba consumption on several diseases such as Alzheimer's and Parkinson's diseases, and ischemic stroke, etc.
2016	25526861	Ischemic stroke	AFFECTS	Alzheimer's Disease	Transplantation of EPCs has emerged as a promising approach for the management of cerebrovascular diseases including ischemic stroke, however, its impact on AD has been poorly described.
2016	27567871	Ischemic stroke	PREDISPOSES	Alzheimer's Disease	Ischemic stroke is the major risk factor for vascular dementia and Alzheimer's disease.
2017	27646979	Ischemic stroke	AFFECTS	Alzheimer's Disease	The expression of STC-1 increases in response to ischemic stroke, but whether it is altered in neurodegenerative disorder, particularly Alzheimer's disease (AD), has not been investigated before.
2017	28253992	Ischemic stroke	PREDISPOSES	Alzheimer's Disease	IS is the major risk factor for VaD and AD.
2018	29921889	Ischemic stroke	AFFECTS	Alzheimer's Disease	Cannabinoid receptor CB2 (CB2R) is upregulated on activated microglia and astrocytes in the brain under inflammatory conditions and plays important roles in many neurological diseases, such as Alzheimer's disease, amyotrophic lateral sclerosis, and ischemic stroke.
2019	31075951	Ischemic stroke	CAUSES	Alzheimer's Disease	AG acts on the nervous system; it was reported to improve the cognitive function in a mouse model of Alzheimer's disease, display anxiolytic activity, and neuroprotective effects against neuronal damage resulting from ischemic stroke in animals, demonstrate anxiolytic activity, and induce neuroprotective effects against neuronal damage in ischemic stroke in animals.
2019	31121943	Ischemic stroke	PREDISPOSES	Alzheimer's Disease	Having ischemic strokes (IS) is one of the risk factors of the AD, but the molecular mechanisms that underlie IS and AD are not well understood.
2020	31985468	Ischemic stroke	CAUSES	Alzheimer's Disease	Effect of Experimental Ischemic Stroke and PGE2 EP1 Selective Antagonism in Alzheimer's Disease Mouse Models.BACKGROUND: Neuroinflammation has been recognized as an important factor in the pathogenesis of Alzheimer's disease (AD).

### Sheet: MDD->Stroke
Depression (MDD) as a risk factor for stroke
PYEAR	PMID	Subject_Name	Predicate	Object_Name	SENTENCE
2019	31238828	Depressive disorder	AFFECTS	Ischemic stroke	Conclusions- We found no MR evidence of genetically determined risk of depression affecting ischemic stroke risk but did find consistent MR evidence suggestive of a possible effect on functional outcome after ischemic stroke.
2020	32854098	Depressive disorder	CAUSES	Ischemic stroke	CONCLUSIONS: IS was associated with greater hazard of readmission due to depression compared to MI.

### Sheet: AD->Stroke
Alzheimer's Disease (AD) as a risk factor for stroke
PYEAR	PMID	Subject_Name	Predicate	Object_Name	SENTENCE
2004	15175970	Alzheimer's Disease	PREDISPOSES	Ischemic stroke	CONCLUSIONS: Based on the physiopathology put forward to account for the aetiological factors of diseases such as Parkinson, Alzheimer or post-traumatic epilepsy, we found reasons to consider severe TBI to be another predisposing factor of delayed ischemic stroke, with all the implications this involves in medical-legal matters.
2013	23902701	Alzheimer's Disease	PREDISPOSES	Transient Ischemic Attack	OBJECTIVE: To explore the risk of ischemic stroke, hemorrhagic stroke, or TIA in patients with Alzheimer disease (AD) or vascular dementia (VD).
2013	23902701	Alzheimer's Disease	PREDISPOSES	Ischemic stroke	OBJECTIVE: To explore the risk of ischemic stroke, hemorrhagic stroke, or TIA in patients with Alzheimer disease (AD) or vascular dementia (VD).
2015	26059355	Alzheimer's Disease	AFFECTS	Ischemic stroke	Extensive evidences has shown the promising effects of Ginkgo biloba consumption on several diseases such as Alzheimer's and Parkinson's diseases, and ischemic stroke, etc.
2018	30054859	Alzheimer's Disease	AFFECTS	Ischemic stroke	The hippocampus, a brain region vital for memory and learning, is sensitive to the damage caused by ischemic/hypoxic stroke and is one of the main regions affected by Alzheimer's disease.
2018	29921889	Alzheimer's Disease	AFFECTS	Ischemic stroke	Cannabinoid receptor CB2 (CB2R) is upregulated on activated microglia and astrocytes in the brain under inflammatory conditions and plays important roles in many neurological diseases, such as Alzheimer's disease, amyotrophic lateral sclerosis, and ischemic stroke.
2018	29411111	Alzheimer's Disease	AFFECTS	Ischemic stroke	We then discuss BBB alterations in ischaemic stroke, primary and metastatic brain tumour, chronic inflammation and Alzheimer's disease.
2019	31220541	Alzheimer's Disease	AFFECTS	Ischemic stroke	Ketogenic diet is reported to protect against cognitive decline, drug-resistant epilepsy, Alzheimer's Disease, damaging effect of ischemic stroke and many neurological diseases.
2020	31958082	Alzheimer's Disease	CAUSES	Cerebral Hemorrhage	RESULTS: Global florbetapir retention was lower in patients with CAA-ICH than MCI-AD (median SUVr, 1.33 [1.21-1.41] versus 1.44 [1.35-1.66]; p = 0.032).
2020	32250309	Alzheimer's Disease	PREDISPOSES	Cerebral Hemorrhage	The Impact of Antiplatelet Use on the Risk of Intracerebral Hemorrhage in Patients with Alzheimer's Disease: A Nationwide Cohort Study.
2020	32250309	Alzheimer's Disease	PREDISPOSES	Cerebral Hemorrhage	The Impact of Antiplatelet Use on the Risk of Intracerebral Hemorrhage in Patients with Alzheimer's Disease: A Nationwide Cohort Study.
2020	32925077	Alzheimer's Disease	PREDISPOSES	Cerebral Hemorrhage	The Impact of Antiplatelet Use on the Risk of Intracerebral Hemorrhage in Patients with Alzheimer's Disease: A Nationwide Cohort Study.
2020	32925077	Alzheimer's Disease	PREDISPOSES	Cerebral Hemorrhage	The Impact of Antiplatelet Use on the Risk of Intracerebral Hemorrhage in Patients with Alzheimer's Disease: A Nationwide Cohort Study.

### Sheet: Source
Source SQL
-- stroke -> depression
select c.pyear, c.pmid, subject_name, predicate, object_name, s.sentence
from causalpredications cp, sentence s, citations c
where cp.sentence_id = s.sentence_id
and s.pmid = c.pmid
and (lower(cp.subject_name) like '%stroke%' or lower(cp.subject_name) like '%cerebral hemorrhage%' or lower(cp.subject_name) like '%ischemic attack%')
and cp.object_cui in ('C0011581', 'C0024517', 'C0041696', 'C0154409', 'C0221480', 'C0588006', 'C0588008', 'C0871546', 'C1269683') -- dep
--and cp.predicate in ('CAUSES', 'PREDISPOSES', 'PRECEDES', 'COMPLICATES', 'STIMULATES', 'AUGMENTS', 'ASSOCIATED_WITH')
--group by cp.subject_cui, subject_name
order by pyear ASC;
-- depression -> stroke
select c.pyear, c.pmid, subject_name, predicate, object_name, s.sentence
from causalpredications cp, sentence s, citations c
where cp.sentence_id = s.sentence_id
and s.pmid = c.pmid
and (lower(cp.object_name) like '%stroke%' or lower(cp.object_name) like '%cerebral hemorrhage%' or lower(cp.object_name) like '%ischemic attack%')
and cp.subject_cui in ('C0011581', 'C0024517', 'C0041696', 'C0154409', 'C0221480', 'C0588006', 'C0588008', 'C0871546', 'C1269683') -- dep
-- and cp.predicate in ('CAUSES', 'PREDISPOSES', 'PRECEDES')
--group by cp.subject_cui, subject_name
order by pyear ASC;
-- stroke -> alz
select c.pyear, c.pmid, subject_name, predicate, object_name, s.sentence
from causalpredications cp, sentence s, citations c
where cp.sentence_id = s.sentence_id
and s.pmid = c.pmid
and (lower(cp.subject_name) like '%stroke%' or lower(cp.subject_name) like '%cerebral hemorrhage%' or lower(cp.subject_name) like '%ischemic attack%')
and cp.object_cui in ('C0002395', 'C0276496', 'C0494463') -- alz
-- and cp.predicate in ('CAUSES', 'PREDISPOSES', 'PRECEDES', 'COMPLICATES', 'STIMULATES', 'AUGMENTS', 'ASSOCIATED_WITH')
--group by cp.subject_cui, subject_name
order by pyear ASC;
-- alz -> stroke [WEAK!!!]
select c.pyear, c.pmid, subject_name, predicate, object_name, s.sentence
from causalpredications cp, sentence s, citations c
where cp.sentence_id = s.sentence_id
and s.pmid = c.pmid
and (lower(cp.object_name) like '%stroke%' or lower(cp.object_name) like '%cerebral hemorrhage%' or lower(cp.object_name) like '%ischemic attack%')
and (cp.subject_cui in ('C0002395', 'C0276496', 'C0494463')) --or lower(subject_name) like '%dement%') -- alz
--and cp.predicate in ('CAUSES', 'PREDISPOSES', 'PRECEDES', 'COMPLICATES', 'STIMULATES', 'AUGMENTS', 'ASSOCIATED_WITH', 'AFFECTS', 'INTERACTS_WITH')
--group by cp.subject_cui, subject_name
order by pyear ASC;
-- CONCLUSIONS: Based on the physiopathology put forward to account for the aetiological factors of diseases such as Parkinson, Alzheimer or post-traumatic epilepsy, we found reasons to consider severe TBI to be another predisposing factor of delayed ischemic stroke, with all the implications this involves in medical-legal matters.
select distinct predicate, count(*) as cnt
from causalpredications c
group by predicate
order by cnt desc;

### Sheet: Sheet8
Risk Factor	Author	Paper_Shorthand	PMID	Title	Study Design	Sample Characteristics	If gather any info on sample characteristics outside of the paper, indicate here	Exposure	Outcome	Confounders Adjusted For - reword	Outcome_Measure (RR, OR, HR)	Major Results / Conclusions	Comments	If excluded, put reasoning here.
	Depression -> Dementia
depression	Zotcheva E, et al, 2018		30320592	Midlife physical activity, psychological distress, and dementia risk: The HUNT Study	longitudinal cohort study	N=28,916 aged 30-60 years of age from the Nord-Trondelag Health Study (HUNT1, 1984-1986); Norway; 1995-2011		Distress was assessed in HUNT1 with the Anxiety and Depression Index (ADI-4), consisting of four items addressing issues of nervousness, calmness, mood, and vitality. The nervousness andcalmness items had four response alternatives, ranging from 1) almost all the time, to 4) never. The mood and vitality questions had seven response alternatives; mood, ranging from 1) very downhearted, to 7) very …	The increased risk of dementia	Information on possible confounders was obtained from the self-report questionnaires in HUNT1 [23]. Age, sex, highest level of education (primary, high school, college or university < 4 years, college or university ≥ 4 years), marital status (unmarried, married, widow/widower, divorced, separated), smoking (never, former, daily smoker), and alcohol consumption during the last 14 days (abstainer/d…	HR	Compared to no distress, distress was associated with an increased risk of dementia in Model 1 (HR 1.34, 95% CI 1.03-1.74). The association was not attenuated in Model 2, and in Model 3, distress was still associated with an increased risk of dementia (HR 1.30, 95% CI 0.99-1.70) (Table 2), although the association was no longer statistically significant. Adjusted PAF of dementia attributable to d…
depression	Singh-Manoux A, et al, 2017	Singh-Manoux	28514478	Trajectories of Depressive Symptoms Before Diagnosis of Dementia: A 28-Year Follow-up Study	longitudinal cohort study	N=10,189 aged 35-55 years of age; 6,838 men (67%) and 3,351 women (33%); UK; individuals were taken from the Whitehall II cohort study in 1985 with the end of the follow-up in 2015. Data analysis for this study in a UK general community was conducted from October to December 2016		Depressive symptoms assessed on 9 occasions between 1985 and 2012 using the General Health Questionnaire.	incidence of dementia between 1985 and 2015	Sociodemographic factors included age, sex, race/ethnicity (white and nonwhite), marital status (married/cohabiting vs other), education (no formal education, lower secondary school, higher secondary school, university, or higher de- gree), and occupational position, a 3-level variable related to salary, social status, and level of responsibility at work.12 Health behaviors included smoking (curr…	HR	Those reporting depressive symptoms in 1985 (mean follow-up, 27 years) did not have significantly increased risk for dementia (hazard ratio [HR], 1.21; 95% CI, 0.95-1.54) in Cox regression adjusted for sociodemographic covariates, health behaviors, and chronic conditions. However, those with depressive symptoms in 2003 (mean follow-up, 11 years) had an increased risk (HR, 1.72; 95% CI, 1.21-2.44)…	Depressive symptoms in the early phase of the study corresponding to midlife, even when chronic/recurring, do not increase the risk for dementia. Along with our analysis of depressive trajectories over 28 years, these results suggest that depressive symptoms are a prodromal feature of dementia or that the 2 share common causes. The findings do not support the hypothesis that depressive symptoms i…
depression	Almeida, OP et al, 2017	Almeida	28463236	Depression as a modifiable factor to decrease the risk of dementia	community-based cohort study	N=4,922 between the age of 71-89 years of age; 100% male; Health In Men Study; Western Australia; 1996-2015		At the 2001–2004 assessment, we asked participants whether they had ‘ever been treated for an emotional or nervous illness such as depression’ (possible answers: yes/no), and considered that past depression was present when men answered in the affirmative. Participants also completed the short version of the Geriatric Depression Scale (GDS-15), and we considered that clinically significant sympto…	Dementia was the primary endpoint of the study, and its onset was established through the Western Australian Data Linkage System.	Participants provided information about their age (in years), date of birth, educational achievement (completed high school vs incomplete high school), smoking (never, past or current) and medical history. In addition, we asked them whether a doctor had ever told them that they had diabetes, hypertension, coronary heart disease or a stroke (yes/no).	HR	Participants were followed, on average, for 8.9 years (range: 0.02–14.3 years). During this time, 903 men received the diagnosis of dementia (18.3%) and 1884 died free of dementia (38.3%). The adjusted SHR of dementia among men who had ever been depressed (past or current) was 1.3 (95% CI = 1.2, 1.7), and for men with a past history of depression only was 1.3 (95% CI = 1.0, 1.6) and for men with …	Also, looked into the incidence of dementia based on which drug a patient treated their depression with. - pg. 3
depression	Bartels C, et al, 2018	Bartels		Impact of SSRI Therapy on Risk of Conversion From Mild Cognitive Impairment to Alzheimer’s Dementia in Individuals With Previous Depression	prospective cohort study	N=438 participants; mean age in N=301 (no prior depression) was 73.3 YOA & the mean age N=137 (those with prior depression) was 71.1 YOA		Pateints were determined to have depression based on the GSD scale, grouping into Normal, mild to moderate depression, and severe depression. Groupings of participants were made into "no history of depression–no antidepressants” group & “history of depression” group. Then of the "history of depression group" were then grouped into "untreated" (prior depression–no anti- depressants), "treated - ha…	Levels of amyloid- b1–42, total tau, and tau phosphorylated at threonine 181 (p-tau181) were determined using the xMAP Luminex platform (Luminex Corporation, Austin, Tex.) and Innogenetics/ Fujirebio AlzBio3 immunoassay kits (Innogenetics, Ghent, Belgium). Baseline values of CSF amyloid-b1–42, total tau, p-tau181, and soluble APPb (sAPPb) (27) were downloaded from the ADNI data repository.		?	The probability of MCI progression to Alzheimer’s de- mentia was lower in patients with a history of depression and long-term SSRI treatment compared with treatment with other antidepressants (log-rank x2=14.34, p#0.001; D mean survival time=891 days) and short-term SSRI treatment (log- rank x2=7.07, p=0.008; D mean survival time=884 days). All other group comparisons did not show significant dif…
depression	Mirza SS, et al, 2016	Mirza	27138970	10-year trajectories of depressive symptoms and risk of dementia: a population-based study	prospective cohort study
depression	Jang YJ, et al, 2021	Jang	33726788	Additive interaction of mid- to late-life depression and cerebrovascular disease on the risk of dementia: a nationwide population-based cohort study	prospective cohort study
depression	Royall DR and Palmer RF, 2013	Royall	23154050	Alzheimer's disease pathology does not mediate the association between depressive symptoms and subsequent cognitive decline
depression	Herbert J and Lucassen PJ, 2016	Herbert	26746105	Depression as a risk factor for Alzheimer's disease: Genes, steroids, cytokines and neurogenesis - What do we need to know?
depression	Brommelhoff JA, et al, 2009	Brommelhoff	19485655	Depression as a risk factor or prodromal feature for dementia? Findings in a population-based sample of Swedish twins	case-control
				Title	Study Design	Sample Characteristics		Predictor	Outcome	Confounders Adjusted For		Major Results / Conclusions	Comments
					Cross-sectional, longitudinal, randomized controlled trial	sample size; age range; mean age; % female; % Black, Hispanic; country where study was done, study name; years of study		definition of the risk factor (example: self-reported hypertension OR HTN=if average of two seated measurements 5 minutes apart was >=140 for SBP or >=80 for DBP	example: Alzheimer's disease dementia OR all-cause dementia	example: age, sex, race, ethnicity, anytihtn medication		htn was associated with greater risk of all-cause dementia after adjusting for confounders, adjusted OR (95% CI)
