## Supplementary material for "Causal feature selection using a knowledge graph combining structured knowledge from the biomedical literature and ontologies: a use case studying depression as a risk factor for Alzheimer’s disease": File VIII. MDD2ADandDementia-v1.0.xlsx. This file contains a pilot metareview of confounders collected from reported confounders in published studies.

### Sheet: MDD2ADRD_ExpCodes
Variable_ID	Variable_Name	Variable_Phraseology	Variable_Type	Variable_Meaning	Complex_YN	PMID	Paper_Nickname	Source_Terminology (LOINC, ICD-9, ICD-10, ATC)	Code	Source_Terminology_Version	Dosage_Levels	Complex_Definition	Timing_Logic	Data_type (binary, continuous, or ordinal)	Notes
1	?	NA	Exposure	NA	NA	30320592	Zotcheva	ADI-4	NA	NA	NA	NA	upon_entry	ordinal	Asssessment of Depression Inventory (ADI-4)
2	Depression	NA	Exposure	NA	NA	28514478	Singh-Manoux	GHQ-30	NA	NA	NA	NA	upon_entry	binary	"Depressive symptoms were self-reported on 9 occasions (1985, 1989, 1991, 1997, 2001, 2003, 2006, 2007, and 2012) using the 30-item General Health Questionnaire (GHC-30), a well-established questionnaire ...."
3	Depression	NA	Exposure	Geriatric Depression Scale (GDS-15)	NA	28463236	Almeida	LOINC	48545-8	2.73	none|questionable|moderate|severe		upon_entry	ordinal	"participants were also grouped according to the severity of depressive symptoms: none (GDS-15=0), questionable (GDS-15 between 1 and 4), mild to moderate (GDS-15 between 5 and 9) and severe (GDS-15 ⩾ 10)"
4	SSRI_usage	NA	Exposure	NA	NA	28463236	Almeida	ATC	N06AB	NA	NA	NA	NA	NA	NA
5	Other_antidepressant_categories	NA	Exposure	NA	NA	28463236	Almeida	ATC	N06AA|N06AF|N06AX	NA	NA	NA	NA	NA	NA
6	All_antidepressants	NA	Exposure	NA	NA	28463236	Almeida	ATC	N06A	NA	NA	NA	NA	NA	NA
8	Depression	NA	Exposure	Geriatric Depression Scale		29179578	Bartels	NA	NA	NA	NA	NA	NA	NA	NA
9	Depression	Depressive Symptoms	Exposure	Dutch version of the Center for Epidemiology Depression Scale (CES-D) and the Hospital Anxiety and Depression Scale-Depression		27138970	Mirza	NA	NA	NA	NA	NA	NA	NA	NA
10	Depression	Mid-to-Late-Life Depression	Exposure	CES-D	NA	33726788	Jang	NA	NA	NA	NA	NA	NA	NA	NA
11	Depression	NA	Exposure	NA	NA	23154050	Royall	NA	NA	NA	NA	NA	NA	NA	NA
12	Depression	NA	Exposure	TELE	NA	19485655	Brommelhoff	NA	NA	NA	NA	NA	NA	NA	NA

### Sheet: MDD2ADRD_OutCodes
Variable_ID	Variable_Name	Variable_Phraseology	Variable_Type	PMID	Paper_Nickname	Source_Terminology (LOINC, ICD-9, ICD-10)	Codes	Source_Terminology_Version	Dosage_Levels	Timing_Logic	Data_type (binary, continuous, or ordinal)	Notes
1	dementia	increased risk of dementia	outcome	30320592	Zotcheva	NA	NA	NA	NA	NA	?	NA
2	dementia	incidence of dementia between 1985 and 2015	outcome	28514478	Singh-Manoux	NA	NA	NA	yes|no	NA	binary	"Depressive symptoms assessed on 9 occassions between 1985 and 2012 using the General Health Questionnaire"
3	dementia	NA	outcome	28463236	Almeida	ICD-10	F00|F01|F02|F03|G30|G31.0|G31.1|G31.83	ICD-10	yes|no	NA	binary	NA
4	dementia	NA	outcome	28463236	Almeida	ICD-9	290|294.1|294.2|331.0|331.1|331.2|331.82	ICD-9	yes|no	NA	binary	NA
5	dementia	NA	outcome	27138970	Mirza	NA	NA	NA	NA	NA	NA	NA	NA
6	dementia	NA	outcome	33726788	Jang	NA	NA	NA	NA	NA	NA	NA	NA
7	AD	AD pathology	mediator	23154050	Royall	NA	NA	NA	NA	NA	NA	NA	NA
9	dementia	NA	outcome	23154050	Royall	NA	NA	NA	NA	NA	NA	NA	NA
10	dementia	NA	outcome	19485655	Brommelhoff	DSM-IV and Consortium to Establish a Registry for Alzheimer's Disease (CERAD)	NA	NA	NA	NA	NA	NA	NA

### Sheet: MDD2ADRD_CovCodes
Variable_ID	Variable_Name	Variable_Phraseology	Variable_Type	Variable_Category	Variable_Subcategory	Complex_YN	PMID	Paper_Nickname	Source_Terminology (LOINC, ICD-9, ICD-10)	Codes	Source_Terminology_Version	Timing Logic	Complex_Definition	Timing_Logic	Data_type (binary, continuous, categorical, or ordinal)	Alt_Source	Notes
1	age	age	confounder	sociodemographic	demographic	N	30320592	Zotcheva	NA	NA	NA	NA	NA	NA	continuous_discrete	Survey	NA
2	sex	sex	confounder	sociodemographic	demographic	N	30320592	Zotcheva	NA	NA	NA	NA	NA	NA	categorical	Survey	I thught sex was all male in the HUNT1 study?
3	education	education	confounder	sociodemographic	socioeconomic	N	30320592	Zotcheva	NA	NA	NA	primary|high_school|some_college|college_grad	NA	NA	categorical	Survey	NA
4	marital_status	marital_status	confounder	sociodemographic	socioeconomic	N	30320592	Zotcheva	NA	NA	NA	unmarried|married|widow_er|divorced|separated	NA	NA	categorical	Survey	NA
5	smoking	smoking	confounder	lifestyle	harmful_behavior	N	30320592	Zotcheva	NA	NA	NA	never|former|daily_smoker	NA	NA	categorical	Survey	NA
6	alcohol_consumption	alcohol_consumption	confounder	lifestyle	harmful_behavior	N	30320592	Zotcheva	NA	NA	NA	abstainer|one_ten_drinks|more_than_ten_drinks	NA	NA	categorical	Survey	NA
7	longstanding_physical_illness	longstanding_physical_illness	confounder	health-related	composite	N	30320592	Zotcheva	NA	NA	NA	yes|no	NA	NA	binary	Survey	NA
8	age	age	confounder	sociodemographic	demographic	N	28514478	Singh-Manoux	NA	NA	NA	NA	NA	NA	continuous_discrete		NA
9	sex	sex	confounder	sociodemographic	demographic	N	28514478	Singh-Manoux	NA	NA	NA	NA	NA	NA	categorical		NA
10	race_ethnicity	race_ethnicity	confounder	sociodemographic	demographic	N	28514478	Singh-Manoux	NA	NA	NA	white|non-white	NA	NA	categorical		NA
11	marital_status	marital_status	confounder	sociodemographic	socioeconomic	N	28514478	Singh-Manoux	NA	NA	NA	married|cohabiting|other	NA	NA	categorical		NA
12	education	education	confounder	sociodemographic	socioeconomic	N	28514478	Singh-Manoux	NA	NA	NA	no_formal_education|lower_secondary_school|higher_secondary_school|uuniversity|higher_degree	NA	NA	categorical		NA
13	occupational_position	occupational_position	confounder	sociodemographic	socioeconomic	N	28514478	Singh-Manoux	NA	NA	NA	?	NA	NA	DK		"3-level variable related to salary, social status, and level of responsibility at work"
14	smoking	smoking	confounder	lifestyle	harmful_behavior	N	28514478	Singh-Manoux	NA	NA	NA	current|former|never_smoker	NA	NA	categorical		NA
15	alcohol_consumption	alcohol_consumption	confounder	lifestyle	harmful_behavior	N	28514478	Singh-Manoux	NA	NA	NA	abstainer|moderate|heavy	NA	NA	categorical		categorized as no/ occasional, moderate [1-21 alcohol units per week for men and 14 alcohol units per week for women], and heavy [≥21 units per week for men and 14 units per week for women]
16	physical_activity	physical_activity	confounder	lifestyle	physical_activity	N	28514478	Singh-Manoux	NA	NA	NA	NA	NA	NA	continuous_discrete		"hours per week of moderate or vigorous physical activity"
17	fruit_and_vegetable_consumption	fruit_and_vegetable_consumption	confounder	lifestyle	dietary	N	28514478	Singh-Manoux	NA	NA	NA	less_than_once_daily|once_daily|more_than_once_daily	NA	NA	ordinal		NA
18	diabetes	diabetes	confounder	health-related	vascular_risk_factors	Y	28514478	Singh-Manoux	NA	NA	NA	yes|no	"fasting glucose level ≥126.1 mg/dL [to convert to millimoles per liter, multiply by 0.0555], a 2-hour postload glucose level ≥200 mg/dL, reported physician-diagnosed diabetes, or use of diabetes medication"	NA	binary		"fasting glucose level ≥126.1 mg/dL [to convert to millimoles per liter, multiply by 0.0555], a 2-hour postload glucose level ≥200 mg/dL, reported physician-diagnosed diabetes, or use of diabetes medication"
19	coronary_heart_disease	coronary_heart_disease	confounder	health-related	cardiovascular	N	28514478	Singh-Manoux	ICD-10	120|121|122|123|124|125	ICD-10	yes|no	NA	NA	binary		"clinically assessed cardiovascular disease"
20	stroke	stroke	confounder	health-related	cardiovascular	N	28514478	Singh-Manoux	ICD-10	160|161|162|163|164	ICD-10	yes|no	NA	NA	binary		"clinically assessed cardiovascular disease"
21	antidepressant_use	antidepressant_use	confounder	health-related	drug_exposures	N	28514478	Singh-Manoux		NA	NA	yes|no	NA	NA	binary		NA
22	age	age	confounder	sociodemographic	demographic	N	28463236	Almeida	NA	NA	NA	NA	NA	NA	continuous_discrete	Survey	NA
23	date_of_birth	date_of_birth	confounder	sociodemographic	demographic	N	28463236	Almeida	NA	NA	NA	NA	NA	NA	continuous_discrete	Survey	NA
24	education	education	confounder	sociodemographic	socioeconomic	N	28463236	Almeida	NA	?	?	completed_high_school|incomplete_high_school	NA	NA	ordinal	Survey	NA
25	smoking	smoking	confounder	lifestyle	harmful_behavior	N	28463236	Almeida	NA	?	?	never|past|current	NA	NA	ordinal	Survey	NA
26	medical_history	medical_history	confounder	health-related	composite	Y	28463236	Almeida	NA	?	?	?	NA	NA	binary	Survey	"We asked them whether a doctor had ever told them that they had diabetes, hypertension, CHD, or a stroke (yes|no)"
27			confounder				29179578	Bartels	NA	NA	NA	NA	NA	NA	NA	NA	NA
28	age		confounder	sociodemographic	demographic	N	27138970	Mirza	NA	NA	NA	NA	NA	NA	NA	NA	NA
29	sex		confounder	sociodemographic	demographic	N	27138970	Mirza	NA	NA	NA	NA	NA	NA	NA	NA	NA
30	APOEe4_Status		confounder	biomarker	genetic		27138970	Mirza	NA	NA	NA	NA	NA	NA	NA	NA	NA
31	education		confounder	sociodemographic	lifestyle		27138970	Mirza	NA	NA	NA	NA	NA	NA	NA	NA	NA
32	BMI		confounder	health-related	physical_attributes		27138970	Mirza	NA	NA	NA	NA	NA	NA	NA	NA	NA
33	smoking		confounder	lifestyle	harmful_behavior		27138970	Mirza	NA	NA	NA	NA	NA	NA	NA	NA	NA
34	alcohol_consumption		confounder	lifestyle	harmful_behavior		27138970	Mirza	NA	NA	NA	NA	NA	NA	NA	NA	NA
35	cognitive_score		confounder	health-related	cognitive		27138970	Mirza	NA	NA	NA	NA	NA	NA	NA	NA	NA
36	antidepressant_usage		confounder	health-related	medications		27138970	Mirza	NA	NA	NA	NA	NA	NA	NA	NA	NA
37	prevalent_disease_at_baseline		confounder	health-related	comorbidities		27138970	Mirza	NA	NA	NA	NA	NA	NA	NA	NA	NA
38	age		confounder	sociodemographic	demographic	N	33726788	Jang	NA	NA	NA	NA	NA	NA	NA	NA	NA
39	sex		confounder	sociodemographic	demographic	N	33726788	Jang	NA	NA	NA	NA	NA	NA	NA	NA	NA
40	residential_area		confounder	sociodemographic	socioeconomic		33726788	Jang	NA	NA	NA	NA	NA	NA	NA	NA	NA
41	income_level		confounder	sociodemographic	socioeconomic		33726788	Jang	NA	NA	NA	NA	NA	NA	NA	NA	NA
42	myocardial_infarction		confounder	health-related	vascular_risk_factor		33726788	Jang	NA	NA	NA	NA	NA	NA	NA	NA	NA
43	congestive_heart_failure		confounder	health-related	vascular_risk_factor		33726788	Jang	NA	NA	NA	NA	NA	NA	NA	NA	NA
44	peripheral_vascular_disease		confounder	health-related	vascular_risk_factor		33726788	Jang	NA	NA	NA	NA	NA	NA	NA	NA	NA
45	chronic_pulmonary_disease		confounder	health-related	vascular_risk_factor		33726788	Jang	NA	NA	NA	NA	NA	NA	NA	NA	NA
46	connective_tissue_disorder		confounder	health-related			33726788	Jang	NA	NA	NA	NA	NA	NA	NA	NA	NA
47	peptic_ulcer		confounder	health-related			33726788	Jang	NA	NA	NA	NA	NA	NA	NA	NA	NA
48	mild_liver_disease		confounder	health-related	liver		33726788	Jang	NA	NA	NA	NA	NA	NA	NA	NA	NA
49	uncomplicated_and_complicated_diabetes		confounder	health-related	vascular_risk_factor		33726788	Jang	NA	NA	NA	NA	NA	NA	NA	NA	NA
50	hemiplegia		confounder	health-related			33726788	Jang	NA	NA	NA	NA	NA	NA	NA	NA	NA
51	non-metastatic_solid_cancer		confounder	health-related	cancer		33726788	Jang	NA	NA	NA	NA	NA	NA	NA	NA	NA
52	moderate_or_severe_liver_diseases		confounder	health-related	liver_disease		33726788	Jang	NA	NA	NA	NA	NA	NA	NA	NA	NA
53	metastatic_solid_cancer		confounder	health-related	cancer		33726788	Jang	NA	NA	NA	NA	NA	NA	NA	NA	NA
54	baseline_cognition		confounder	health-related	cognition		23154050	Royall	NA	NA	NA	NA	NA	NA	NA	NA	NA
55	age		confounder	sociodemographic	demographic	N	23154050	Royall	NA	NA	NA	NA	NA	NA	NA	NA	NA
56	education		confounder	sociodemographic	socioeconomic	N	23154050	Royall	NA	NA	NA	NA	NA	NA	NA	NA	NA
57	total_number_of_medications		confounder	health-related	medications		23154050	Royall	NA	NA	NA	NA	NA	NA	NA	NA	NA
58	brain_weight_autopsy		confounder	health-related	autopsy		23154050	Royall	NA	NA	NA	NA	NA	NA	NA	NA	NA
59	age		confounder	sociodemographic	demographic	N	19485655	Brommelhoff	NA	NA	NA	NA	NA	NA	NA	NA	NA
60	sex		confounder	sociodemographic	socioeconomic	N	19485655	Brommelhoff	NA	NA	NA	NA	NA	NA	NA	NA	NA
61	zygosity	"mono- or non-monozygotic twin status"	confounder	health-related	other		19485655	Brommelhoff	NA	NA	NA	NA	NA	NA	NA	NA	NA
62	education		confounder	sociodemographic	socioeconomic		19485655	Brommelhoff	NA	NA	NA	NA	NA	NA	NA	NA	NA
